# Falsifiable substitution tests reveal task-structured neural evidence for auditory attention

**DOI:** 10.64898/2026.08.03.742580

**Authors:** Yu Ding

## Abstract

A neural decoder can predict a mental-state label without using information specific to that state. We made auditory-attention attribution falsifiable by requiring candidate evidence to persist in disjoint data, respond to capacity-matched substitutions of physical organization or listener/population template, and remain testable after target-event exclusion or command-identity residualization; two event-related datasets also permitted electrooculography (EOG)-only comparisons. The design drew on Wang and Zahl’s three-dimensional Kakeya proof strategy: examine the organized family and its concentration, not only the strongest member. Across six EEG datasets, averaging four neural–speech margins improved 5-s decoding relative to the leading margin in three evaluation sets whose rules were fixed before their results were computed (41 participants; study-equal gain, 0.0201; 95% interval, 0.0125–0.0279). A 16-cell scalp-direction–delay representation replicated in a participant-disjoint cohort and exceeded the mean of 15 capacity-matched remappings. Across three continuous-speech datasets (43 participants; 86 directed transfers), listener-matched weights outranked other-listener weights by 0.0969 and wrong mappings by 0.1371, although accuracy did not improve universally. In two hierarchical interfaces, a parent-stream error score retained AUCs of 0.968 and 0.965 after oracle-label exclusion of all target-command events. It depended on the physical command–stream mapping, exceeded an EOG-only comparator, and generalized within listeners after training-only removal of command identity. Eight electrodes retained 59–77% of binding specificity, but one listener-consistency criterion failed. The main contribution is a transferable standard for testing what information supports a decoded psychological construct.
