## Supplementary material for "Falsifiable substitution tests reveal task-structured neural evidence for auditory attention": Article_Analysis_Source_Code: DATASET_DOWNLOADS.csv

dataset	doi	url	license	license_url	expected_location	citation
KUL Auditory Attention Dataset	10.5281/zenodo.4004271	https://zenodo.org/records/4004271	CC BY-NC-SA 4.0	https://creativecommons.org/licenses/by-nc-sa/4.0/	data/raw/kul_aad (odd IDs) and data/raw/kul_aad_confirmation (even IDs)	Das N, Francart T, Bertrand A. Auditory Attention Detection Dataset KULeuven, v2.0. Zenodo (2019). Also cite Biesmans et al., IEEE TNSRE 25, 402-412 (2017), doi:10.1109/TNSRE.2016.2571900.
DTU Auditory Attention Dataset	10.5281/zenodo.1199011	https://zenodo.org/records/1199011	CC BY-NC 4.0	https://creativecommons.org/licenses/by-nc/4.0/	data/raw/dtu_aad	Fuglsang SA, Wong DDE, Hjortkjaer J. EEG and audio dataset for auditory attention decoding, v1. Zenodo (2018).
Ultra-high-density EEG-AAD Dataset	10.5281/zenodo.4518754	https://zenodo.org/records/4518754	CC BY-NC 4.0	https://creativecommons.org/licenses/by-nc/4.0/	download scripts populate data/raw/kite_st_hd_zenodo4518754	Mundanad Narayanan A, Zink R, Bertrand A. Ultra high-density 255-channel EEG-AAD dataset, v1.1.0. Zenodo (2021).
Ear-SAAD	10.5281/zenodo.16536441	https://zenodo.org/records/16536441	CC BY 4.0	https://creativecommons.org/licenses/by/4.0/	data/raw/ear_saad/preprocessedData	Geirnaert S, Kappel SL, Kidmose P. Ear-SAAD dataset, v1. Zenodo (2025); associated article, Scientific Reports 15, 41655, doi:10.1038/s41598-025-25576-2.
Kojima Four-class ASME BCI Dataset	10.7910/DVN/1UJDV6	https://doi.org/10.7910/DVN/1UJDV6	CC0 1.0	https://creativecommons.org/publicdomain/zero/1.0/	download scripts populate data/raw/kojima2024b_structure_all	Kojima S. Replication Data for: Four-class ASME BCI: investigation of the feasibility and comparison of two strategies for multiclassing, v1.0. Harvard Dataverse (2024), doi:10.7910/DVN/1UJDV6. Also cite Kojima S, Kanoh S, Frontiers in Human Neuroscience 18:1461960 (2024), doi:10.3389/fnhum.2024.1461960.
ASME30 Auditory BCI Dataset	10.7910/DVN/TYRCWL	https://doi.org/10.7910/DVN/TYRCWL	CC0 1.0	https://creativecommons.org/publicdomain/zero/1.0/	download scripts populate data/raw/asme30_structure and data/raw/asme30_signal	Kojima S. Replication Data for: The ASME-speller: 30-class Auditory Brain-Computer Interface Speller Using Stream Segregation and the QWERTY Layout, v1.0. Harvard Dataverse (2026).
