## Supplementary material for "Falsifiable substitution tests reveal task-structured neural evidence for auditory attention": Derived_Result_Verification_Archive: 01_Result_Map.csv

manuscript_location	analysis	derived_inputs	final_result	code	software	verification_scope	figure
Results 1; Fig. 2A	Projection breadth	03_Derived_Data/Projection_Breadth_*_Participants.csv	04_Final_Results/Projection_Breadth_Synthesis_Results.json	Check_33_Ledger_Indexed_Claims.py; Independent_Derived_Results_Audit.py; optional Check_Core_Means_R.R or Check_Core_Means_MATLAB.m; Generate_Article_Figures.py	Python; optional limited R or MATLAB mean check	Derived-table arithmetic and verification of ledger-indexed values against their referenced result files; raw-to-endpoint workflow is in the separate source-code archive	Fig. 2A
Results 1; Fig. 2B-D	High-density direction-delay structure	03_Derived_Data/High_Density_Direction_Delay_*	04_Final_Results/High_Density_Direction_Delay_Structure_Results.json	Check_33_Ledger_Indexed_Claims.py; Independent_Derived_Results_Audit.py; Generate_Article_Figures.py	Python	Derived-table arithmetic and verification of ledger-indexed values against their referenced result files; no R/MATLAB implementation	Fig. 2B-D
Results 2; Fig. 3	Continuous-speech listener and mapping transport	03_Derived_Data/Continuous_Speech_*	04_Final_Results/Continuous_Speech_Cross_Listener_Transport_Results.json; Continuous_Speech_Shared_Template_Results.json	Check_33_Ledger_Indexed_Claims.py; Independent_Derived_Results_Audit.py; optional Check_Core_Means_R.R for four study-equal endpoints; Generate_Article_Figures.py	Python; optional limited R mean check	R covers only F1-P2 study-equal means; MATLAB does not cover this result	Fig. 3A-F
Results 3; Fig. 4	Target-event exclusion, physical binding, and EOG-only comparator	03_Derived_Data/Target_Event_Exclusion_*	04_Final_Results/Target_Event_Exclusion_and_EOG_Comparator_Results.json	Check_33_Ledger_Indexed_Claims.py; Independent_Derived_Results_Audit.py; Generate_Article_Figures.py	Python	Derived-table arithmetic and verification of ledger-indexed values against their referenced result files; no R/MATLAB implementation	Fig. 4B-D
Results 4; Fig. 5	Individual event geometry and command-identity residual control	03_Derived_Data/Individual_Event_Geometry_Participant_Metrics.csv; Command_Identity_Residual_Participant_Results.csv	04_Final_Results/Individual_Event_Geometry_Transport_Results.json; Command_Identity_Residual_Control_Results.json	Check_33_Ledger_Indexed_Claims.py; Independent_Derived_Results_Audit.py; Generate_Article_Figures.py	Python	Derived-table arithmetic and verification of ledger-indexed values against their referenced result files; no R/MATLAB implementation	Fig. 5A-D
Results 5; Fig. 6	Channel-count and calibration boundaries	03_Derived_Data/Wearable_Channels_*	04_Final_Results/Wearable_Channels_and_Calibration_Results.json	Check_33_Ledger_Indexed_Claims.py; Independent_Derived_Results_Audit.py; Generate_Article_Figures.py	Python	Derived-table arithmetic and verification of ledger-indexed values against their referenced result files; no R/MATLAB implementation	Fig. 6A-D
Conceptual design; Fig. 1	Substitution-test design	none	none	Generate_Article_Figures.py	Python	Conceptual figure; no numerical endpoint	Fig. 1
