## Supplementary material for "Falsifiable substitution tests reveal task-structured neural evidence for auditory attention": Derived_Result_Verification_Archive: 02_Dataset_Citations_and_Licenses.csv

dataset	short_name	sample_used	public_url	persistent_id	source_license	source_license_url	required_or_recommended_citation	raw_data_in_package
KUL Auditory Attention Dataset	KUL	16 participants in continuous-speech analyses; 8 even-ID participants in the internally specified projection-breadth confirmation	https://zenodo.org/records/4004271	10.5281/zenodo.4004271	CC BY-NC-SA 4.0	https://creativecommons.org/licenses/by-nc-sa/4.0/	Das N, Francart T, Bertrand A. Auditory Attention Detection Dataset KULeuven, version 2.0. Zenodo (2019). DOI: 10.5281/zenodo.4004271. Also cite Biesmans W, Das N, Francart T, Bertrand A. IEEE TNSRE 25, 402-412 (2017). DOI: 10.1109/TNSRE.2016.2571900, as requested by the dataset record.	no
DTU Auditory Attention Dataset	DTU	18 participants in the projection-breadth external analysis	https://zenodo.org/records/1199011	10.5281/zenodo.1199011	CC BY-NC 4.0	https://creativecommons.org/licenses/by-nc/4.0/	Fuglsang SA, Wong DDE, Hjortkjaer J. EEG and audio dataset for auditory attention decoding. Zenodo (2018).	no
Ultra-high-density EEG-AAD Dataset	KITE-ST	12 development participants and 12 participant-disjoint confirmation participants; the 12 confirmation participants also entered continuous-speech transport	https://zenodo.org/records/4518754	10.5281/zenodo.4518754	CC BY-NC 4.0	https://creativecommons.org/licenses/by-nc/4.0/	Mundanad Narayanan A, Zink R, Bertrand A. Ultra high-density 255-channel EEG-AAD dataset. Zenodo (2021). DOI: 10.5281/zenodo.4518754.	no
Ear-SAAD	Ear-SAAD	15 participants in continuous-speech and projection-breadth analyses	https://zenodo.org/records/16536441	10.5281/zenodo.16536441	CC BY 4.0	https://creativecommons.org/licenses/by/4.0/	Geirnaert S, Kappel SL, Kidmose P. Ear-SAAD dataset, version 1. Zenodo (2025). DOI: 10.5281/zenodo.16536441. Also cite the associated Scientific Reports 15, 41655 (2025), DOI: 10.1038/s41598-025-25576-2.	no
Kojima Four-class ASME BCI Dataset	Kojima	7 participants in event-hierarchy analyses	https://doi.org/10.7910/DVN/1UJDV6	10.7910/DVN/1UJDV6	CC0 1.0	https://creativecommons.org/publicdomain/zero/1.0/	Kojima S. Replication Data for: Four-class ASME BCI: investigation of the feasibility and comparison of two strategies for multiclassing, version 1.0. Harvard Dataverse (2024). DOI: 10.7910/DVN/1UJDV6. Also cite Kojima S, Kanoh S. Frontiers in Human Neuroscience 18:1461960 (2024). DOI: 10.3389/fnhum.2024.1461960.	no
ASME30 Auditory BCI Dataset	ASME30	10 participants in event-hierarchy analyses; parent-error AUC defined for 9	https://doi.org/10.7910/DVN/TYRCWL	10.7910/DVN/TYRCWL	CC0 1.0	https://creativecommons.org/publicdomain/zero/1.0/	Kojima S. Replication Data for: The ASME-speller: 30-class Auditory Brain-Computer Interface Speller Using Stream Segregation and the QWERTY Layout, version 1.0. Harvard Dataverse (2026). DOI: 10.7910/DVN/TYRCWL.	no
