## Supplementary material for "Falsifiable substitution tests reveal task-structured neural evidence for auditory attention": Derived_Result_Verification_Archive: Command_Identity_Residual_Participant_Results.csv

dataset	subject	n_train_trials	n_test_trials	physical_effect	wrong_1_effect	wrong_2_effect	binding_specificity	physical_alignment	wrong_1_alignment	wrong_2_alignment	mapping_alignment_specificity	between_person_substitution	identity_advantage	residual_to_raw_physical_ratio	residual_to_raw_binding_ratio
ASME30	1	30	15	1.109538208195824	0.13741339376925682	-0.15088807170247562	0.9721248144265673	0.4407292331056186	0.0745696197299261	-0.023843764420421514	0.3661596133756925	0.053376394474019845	0.38735283863159875	1.0008946631952702	0.998567613341995
ASME30	2	30	15	0.8948166216747062	0.017370074896760176	0.035231477866479434	0.8595851438082268	0.8301771334026246	-0.07729683424032238	0.30560384776558014	0.5245732856370444	0.4205345697094001	0.40964256369322444	1.0036454796136116	0.9868548661085464
ASME30	3	30	15	0.7872375355612863	-0.055657547961495	0.014919275626930082	0.7723182599343562	0.8124445879164995	-0.14297035910506728	0.3051537137075202	0.5072908742089793	0.5662594174070331	0.24618517050946642	0.9998874640715778	0.9957204954386469
ASME30	4	30	15	1.1260723993161832	-0.04597148032528069	0.042851578228017946	1.0832208210881653	0.8455545832777925	0.44982166282369296	-0.36909148630611965	0.3957329204540996	0.5648950474580481	0.28065953581974445	1.0108107868660947	1.006539935296652
ASME30	5	30	15	0.8790194886165213	0.14130047076534294	0.0784795394516407	0.7377190178511784	0.3745356045055167	0.3182149771333932	-0.11730597880596479	0.05632062737212351	0.31193181497335276	0.06260378953216394	1.0099377305198052	1.0117896500452062
ASME30	6	30	15	1.4742715486296611	0.11692669720722529	0.018469038463767476	1.3573448514224358	0.08062810311115567	0.018738830805881984	0.2534701943978882	-0.17284209128673253	0.2799531056281773	-0.19932500251702165	1.0059382529484064	1.0047566837670023
ASME30	7	30	15	0.8876687296450285	0.06359596445065087	0.027355707798560957	0.8240727651943777	0.5260540837741152	-0.5256237135283722	0.18143023798430277	0.3446238457898124	0.4751688869270795	0.05088519684703574	1.002715879197568	1.0035194764196858
ASME30	8	30	15	0.962545006817352	-0.004990701323628946	-0.016721855020419712	0.967535708140981	0.8150886663392539	-0.1283253346599079	-0.12312651793875354	0.9382151842780074	0.25878414394057114	0.5563045223986828	1.0039417033356302	1.0055923134527764
ASME30	9	30	15	1.047428695858891	-0.08112592938799558	0.10190564053618736	0.9455230553227036	0.6582665114200543	0.08731251305281913	0.20262442006767062	0.4556420913523837	0.25708872570370056	0.40117778571635376	1.0040456692733715	1.0010502440382187
ASME30	10	30	15	0.22543363233326238	0.019727983279156414	-0.04515589007002356	0.20570564905410596	0.06111453986120838	0.430076386805511	0.08916981449186191	-0.3689618469443027	-0.2215107226061822	0.2826252624673906	0.9966807768769868	0.9955262703313099
Kojima	B		24	1.3872852668138156	0.534157845561585	0.4066443240909095	0.8531274212522306	0.29865288073817253	0.17224404489720327	-0.018784851636041034	0.12640883584096926	0.09945421374310633	0.19919866699506622	1.0050468016951435	0.9800039178705513
Kojima	D		24	0.9061261881631024	0.21299219408703	0.3053249604757087	0.6008012276873937	0.286280150734798	0.23207311108763448	-0.055784009630297594	0.05420703964716353	0.1286027317125998	0.1576774190221982	1.0068578556739798	0.9982410100223584
Kojima	F		24	1.3523922042145866	0.4652903834902273	0.5454866932011516	0.806905511013435	0.3167767883377653	0.11324860935284368	0.11747272554545975	0.19930406279230556	0.08362371091919923	0.23315307741856606	0.988788101086368	1.014995721208133
Kojima	H		24	0.5759238737754601	0.22852515860574493	0.32069659727251426	0.2552272765029458	0.25069158011243375	-0.07651688750061296	0.11346996079267019	0.13722161931976357	0.10179398586670531	0.14889759424572846	1.0054753333137856	1.0217276598449436
Kojima	J		23	1.019607498340229	0.4503143075219265	0.5021247616793001	0.5174827366609289	0.03819336763361248	-0.021551710523233587	0.031802017273434936	0.0063913503601775445	0.012657260964185338	0.02553610666942714	1.1128690616234047	1.1583978470464604
Kojima	L		24	1.0054723813588498	-0.10934081746822732	0.05250446265424955	0.9529679187046002	0.43615965447395055	0.18988017392302903	0.3304111672440976	0.10574848722985297	0.10868699786623277	0.3274726566077178	1.0009880923290162	1.002426032705646
Kojima	N		24	0.9551298726421992	0.2887857183261689	0.4518295257475951	0.503300346894604	0.07486162560806903	-0.048550191293876215	0.08627621829216292	-0.011414592684093894	-0.06919301212632495	0.14405463773439398	0.9975578908727173	0.9845181454806493
