## Supplementary material for "Falsifiable substitution tests reveal task-structured neural evidence for auditory attention": Derived_Result_Verification_Archive: Continuous_Speech_Shared_Template_Direction_Endpoints.csv

subject	direction	source_partition	target_partition	donor_count	target_observations	own_vs_mean_profile_rank_probability	own_vs_mean_weight_rank_probability	own_minus_mean_profile_auc	own_minus_mean_weight_auc	normalized_own_minus_mean_profile_score	normalized_own_minus_mean_weight_score	dataset
S0	A_to_B	A	B	11	24	0.7083333333333334	0.7083333333333334	0.09722222222222221	0.0625	0.1363139339165678	0.09942618876543181	KITE_ST_confirmation_complete_case_v2
S0	B_to_A	B	A	11	24	0.625	0.5833333333333334	0.0	0.00694444444444442	0.09880047909111879	0.09756666935582813	KITE_ST_confirmation_complete_case_v2
S10	A_to_B	A	B	11	24	0.5	0.5	0.006944444444444475	0.006944444444444475	0.07877864716712764	0.07170206467845927	KITE_ST_confirmation_complete_case_v2
S10	B_to_A	B	A	11	24	0.625	0.625	0.06944444444444448	0.0763888888888889	0.31647283183637837	0.3093322737679446	KITE_ST_confirmation_complete_case_v2
S2	A_to_B	A	B	11	24	0.625	0.625	-0.00694444444444442	-0.00694444444444442	0.068235657510593	0.05016393215541202	KITE_ST_confirmation_complete_case_v2
S2	B_to_A	B	A	11	24	0.375	0.375	-0.05555555555555558	-0.0625	-0.17710292847995038	-0.2111607496416964	KITE_ST_confirmation_complete_case_v2
S21	A_to_B	A	B	11	24	0.6666666666666666	0.625	0.04166666666666663	0.04166666666666663	0.02919574743237054	0.03676815213234235	KITE_ST_confirmation_complete_case_v2
S21	B_to_A	B	A	11	24	0.7916666666666666	0.7916666666666666	0.1875	0.1875	0.5239445105093606	0.5393914987163919	KITE_ST_confirmation_complete_case_v2
S28	A_to_B	A	B	11	24	0.5833333333333334	0.625	0.0	0.00694444444444442	0.03889680976064266	0.06088533872594055	KITE_ST_confirmation_complete_case_v2
S28	B_to_A	B	A	11	24	0.5	0.5	-0.02777777777777779	-0.01388888888888895	0.061733933407642196	0.08263704445143089	KITE_ST_confirmation_complete_case_v2
S22	A_to_B	A	B	11	24	0.75	0.75	0.17361111111111116	0.1597222222222222	0.4424165867746093	0.43770611348109245	KITE_ST_confirmation_complete_case_v2
S22	B_to_A	B	A	11	24	0.6666666666666666	0.6666666666666666	0.11805555555555558	0.12500000000000006	0.3274288018652815	0.3226623278250296	KITE_ST_confirmation_complete_case_v2
S9	A_to_B	A	B	11	24	0.5416666666666666	0.5416666666666666	-0.01388888888888895	0.0	0.018966128264370736	0.03433170432259789	KITE_ST_confirmation_complete_case_v2
S9	B_to_A	B	A	11	24	0.5	0.5	0.01388888888888895	0.02777777777777779	-0.022673101836381784	-0.027313678677484268	KITE_ST_confirmation_complete_case_v2
S15	A_to_B	A	B	11	24	0.4583333333333333	0.4583333333333333	0.0625	0.04861111111111105	-0.010608605348897108	-0.03696486116619254	KITE_ST_confirmation_complete_case_v2
S15	B_to_A	B	A	11	24	0.625	0.625	0.00694444444444442	0.01388888888888884	0.21286985935260574	0.19501335035794246	KITE_ST_confirmation_complete_case_v2
S16	A_to_B	A	B	11	24	0.5416666666666666	0.5416666666666666	0.02777777777777779	0.02777777777777779	0.1395168744880995	0.13112154431319903	KITE_ST_confirmation_complete_case_v2
S16	B_to_A	B	A	11	24	0.6666666666666666	0.7083333333333334	-0.01388888888888895	-0.02083333333333337	0.29466462989976655	0.3076546288237194	KITE_ST_confirmation_complete_case_v2
S18	A_to_B	A	B	11	24	0.75	0.75	0.2152777777777778	0.2152777777777778	0.46126852777798644	0.4655584351807893	KITE_ST_confirmation_complete_case_v2
S18	B_to_A	B	A	11	24	0.7916666666666666	0.7916666666666666	0.11111111111111116	0.11111111111111116	0.4595246569326617	0.4649918679034093	KITE_ST_confirmation_complete_case_v2
S13	A_to_B	A	B	11	24	0.4583333333333333	0.5	0.00694444444444442	0.01388888888888895	-0.11869534400604169	-0.10607929643781235	KITE_ST_confirmation_complete_case_v2
S13	B_to_A	B	A	11	24	0.5833333333333334	0.5833333333333334	0.04861111111111105	0.055555555555555525	0.2602415262913284	0.2743578154898732	KITE_ST_confirmation_complete_case_v2
S1	A_to_B	A	B	11	24	0.375	0.3333333333333333	-0.02777777777777779	-0.03472222222222232	-0.24208142627167117	-0.2391901212608932	KITE_ST_confirmation_complete_case_v2
S1	B_to_A	B	A	11	24	0.4166666666666667	0.4166666666666667	0.02083333333333337	0.02083333333333337	-0.08902004491321595	-0.07046188355744926	KITE_ST_confirmation_complete_case_v2
S1	A_to_B	A	B	15	66	0.5606060606060606	0.5909090909090909	0.07438016528925617	0.07713498622589532	0.22863974735974335	0.2180640727183786	KUL_64ch
S1	B_to_A	B	A	15	66	0.6363636363636364	0.6363636363636364	0.07805325987144174	0.07897153351698816	0.2254052361517475	0.2273600437033926	KUL_64ch
S2	A_to_B	A	B	15	66	0.6363636363636364	0.6515151515151515	-0.005509641873278293	-0.009182736455463747	0.021079760212271332	0.0089694575024825	KUL_64ch
S2	B_to_A	B	A	15	66	0.5303030303030303	0.5151515151515151	0.016528925619834767	0.01469237832874204	0.049127927059251036	0.0401243077362502	KUL_64ch
S3	A_to_B	A	B	15	66	0.696969696969697	0.7121212121212122	-0.037649219467401296	-0.03489439853076226	0.02035972561152008	0.028285960653319536	KUL_64ch
S3	B_to_A	B	A	15	66	0.6515151515151515	0.6515151515151515	-0.03305785123966942	-0.032139577594123114	-0.03909617014004322	-0.048100948347815566	KUL_64ch
S4	A_to_B	A	B	15	66	0.6666666666666666	0.6666666666666666	-0.03489439853076215	-0.037649219467401296	0.09827826663128393	0.08882011555026383	KUL_64ch
S4	B_to_A	B	A	15	66	0.5757575757575758	0.5757575757575758	-0.0055096418732781816	-0.0045913682277318735	0.01875236189147019	0.006334370008147804	KUL_64ch
S5	A_to_B	A	B	15	66	0.6212121212121212	0.6060606060606061	0.0027548209366390353	0.0018365472910927272	0.02739641021219848	0.031229840947036798	KUL_64ch
S5	B_to_A	B	A	15	66	0.6212121212121212	0.5909090909090909	0.008264462809917328	0.012855831037649201	0.053397065973111967	0.05451239422441049	KUL_64ch
S6	A_to_B	A	B	15	66	0.6666666666666666	0.6666666666666666	-0.037649219467401296	-0.04132231404958675	-0.07080966530024972	-0.07187673376889953	KUL_64ch
S6	B_to_A	B	A	15	66	0.6818181818181818	0.6515151515151515	-0.02203856749311295	-0.02020202020202011	0.05847956722822537	0.049386201786304984	KUL_64ch
S7	A_to_B	A	B	15	66	0.5606060606060606	0.5606060606060606	-0.01377410468319562	-0.01469237832874204	-0.05308113135763624	-0.05206843902109442	KUL_64ch
S7	B_to_A	B	A	15	66	0.6363636363636364	0.6212121212121212	-0.04315886134067948	-0.04683195592286504	-0.042249012648442705	-0.060731826989342944	KUL_64ch
S8	A_to_B	A	B	15	66	0.48484848484848486	0.4696969696969697	0.01377410468319562	0.012855831037649201	-0.01442598729384179	-0.02607598431687004	KUL_64ch
S8	B_to_A	B	A	15	66	0.4696969696969697	0.4393939393939394	-0.05601469237832868	-0.0569329660238751	-0.1292794847305192	-0.134755667523502	KUL_64ch
S9	A_to_B	A	B	15	66	0.5151515151515151	0.5151515151515151	0.023875114784205675	0.024793388429751984	0.02444402678344729	0.025643246719065354	KUL_64ch
S9	B_to_A	B	A	15	66	0.6818181818181818	0.6666666666666666	0.08356290174471992	0.08172635445362708	0.23250251344083234	0.235687539941567	KUL_64ch
S10	A_to_B	A	B	15	66	0.5909090909090909	0.5909090909090909	-0.05509641873278237	-0.06060606060606055	-0.023292133891729586	-0.029119103905492633	KUL_64ch
S10	B_to_A	B	A	15	66	0.6515151515151515	0.6515151515151515	-0.04224058769513317	-0.04315886134067948	0.06903350259155484	0.05688820474608817	KUL_64ch
S11	A_to_B	A	B	15	66	0.6212121212121212	0.6515151515151515	0.009182736455463747	0.007346189164370909	0.02098654250237494	0.029214132224392626	KUL_64ch
S11	B_to_A	B	A	15	66	0.5909090909090909	0.5757575757575758	-0.011937557392102782	-0.015610651974288348	0.08978982448611972	0.08154377371353333	KUL_64ch
S12	A_to_B	A	B	15	66	0.5757575757575758	0.5606060606060606	0.005509641873278293	0.006427915518824601	0.014974877794893635	0.0083931505464785	KUL_64ch
S12	B_to_A	B	A	15	66	0.4393939393939394	0.4393939393939394	-0.032139577594123	-0.03305785123966942	-0.07209244393774324	-0.08000291104109011	KUL_64ch
S13	A_to_B	A	B	15	66	0.4090909090909091	0.42424242424242425	-0.012855831037649201	-0.011019283746556474	-0.08996010825588932	-0.09277014478447405	KUL_64ch
S13	B_to_A	B	A	15	66	0.5454545454545454	0.5454545454545454	-0.011019283746556474	-0.011019283746556474	-0.0106522505156453	-0.0076291477374480585	KUL_64ch
S14	A_to_B	A	B	15	66	0.7575757575757576	0.7575757575757576	-0.05601469237832879	-0.05785123966942152	0.13509939991658954	0.13165408420259828	KUL_64ch
S14	B_to_A	B	A	15	66	0.7727272727272727	0.7727272727272727	-0.016528925619834767	-0.018365472910927494	0.33500172182267485	0.32416477462461024	KUL_64ch
S15	A_to_B	A	B	15	66	0.7121212121212122	0.7424242424242424	-0.014692378328741929	-0.015610651974288237	0.07435530962627425	0.07365992863255669	KUL_64ch
S15	B_to_A	B	A	15	66	0.6515151515151515	0.6515151515151515	-0.007346189164370909	-0.006427915518824601	0.1613888252655944	0.1571585480796164	KUL_64ch
S16	A_to_B	A	B	15	66	0.7424242424242424	0.7121212121212122	-0.0018365472910927272	-0.0027548209366391463	0.11703789504837403	0.12175662111371845	KUL_64ch
S16	B_to_A	B	A	15	66	0.7121212121212122	0.7121212121212122	0.0027548209366391463	0.0027548209366391463	0.18333211591008663	0.18795008022633583	KUL_64ch
S1	A_to_B	A	B	14	60	0.65	0.65	0.003750000000000031	0.0025000000000000577	0.14048391981874728	0.14117787381130362	Ear_SAAD_29ch
S1	B_to_A	B	A	14	60	0.6166666666666667	0.6166666666666667	-0.03500000000000003	-0.03500000000000003	0.005199630448412222	0.000436877526528282	Ear_SAAD_29ch
S2	A_to_B	A	B	14	60	0.43333333333333335	0.4166666666666667	-0.04625000000000001	-0.04625000000000001	-0.1007424077398172	-0.12921992964118892	Ear_SAAD_29ch
S2	B_to_A	B	A	14	60	0.48333333333333334	0.5166666666666667	0.006250000000000089	0.0050000000000000044	-0.05750706624567422	-0.050749700247295526	Ear_SAAD_29ch
S3	A_to_B	A	B	14	60	0.7	0.7166666666666667	-0.012499999999999956	-0.013749999999999929	0.07750434734401734	0.07789522951604777	Ear_SAAD_29ch
S3	B_to_A	B	A	14	60	0.7833333333333333	0.8	0.022500000000000075	0.025000000000000022	0.17785724988482876	0.18865896255287218	Ear_SAAD_29ch
S4	A_to_B	A	B	14	60	0.95	0.9333333333333333	0.0012499999999999734	0.0012499999999999734	0.2609922378641702	0.258169255718197	Ear_SAAD_29ch
S4	B_to_A	B	A	14	60	0.9166666666666666	0.9166666666666666	-0.0012499999999999734	-0.0012499999999999734	0.3227520965651399	0.3195275949149771	Ear_SAAD_29ch
S5	A_to_B	A	B	14	60	0.85	0.8666666666666667	-0.003750000000000031	-0.006249999999999978	0.25420105160320694	0.2469215315784048	Ear_SAAD_29ch
S5	B_to_A	B	A	14	60	0.8666666666666667	0.85	0.0050000000000000044	0.0050000000000000044	0.23897565873717053	0.24374842754571474	Ear_SAAD_29ch
S6	A_to_B	A	B	14	60	0.5166666666666667	0.5	-0.05875000000000008	-0.0625	-0.11944480468854618	-0.12883040288285252	Ear_SAAD_29ch
S6	B_to_A	B	A	14	60	0.65	0.65	0.018749999999999933	0.022499999999999964	0.07541128191567731	0.08520701153163239	Ear_SAAD_29ch
S7	A_to_B	A	B	14	60	0.5666666666666667	0.5666666666666667	0.006249999999999978	0.0050000000000000044	0.05783939748097606	0.0644669532198914	Ear_SAAD_29ch
S7	B_to_A	B	A	14	60	0.4	0.38333333333333336	-0.04625000000000001	-0.040000000000000036	-0.1827385696884209	-0.17756821092004227	Ear_SAAD_29ch
S8	A_to_B	A	B	14	60	0.6333333333333333	0.6333333333333333	-0.023749999999999938	-0.02124999999999999	-0.08816143504119872	-0.09265155825677697	Ear_SAAD_29ch
S8	B_to_A	B	A	14	60	0.5666666666666667	0.5666666666666667	-0.008750000000000036	-0.006250000000000089	0.07005991389554445	0.07957938730074132	Ear_SAAD_29ch
S9	A_to_B	A	B	14	60	0.75	0.75	0.023749999999999938	0.023749999999999938	0.20979320781046995	0.2143373903641082	Ear_SAAD_29ch
S9	B_to_A	B	A	14	60	0.7	0.7333333333333333	0.007500000000000062	0.006250000000000089	0.16110879849086884	0.16829509753592667	Ear_SAAD_29ch
S10	A_to_B	A	B	14	60	0.7833333333333333	0.75	0.040000000000000036	0.03500000000000003	0.40308987138184893	0.394834907661053	Ear_SAAD_29ch
S10	B_to_A	B	A	14	60	0.8666666666666667	0.8666666666666667	0.04125000000000001	0.043749999999999956	0.4209432217168503	0.43477479295817256	Ear_SAAD_29ch
S11	A_to_B	A	B	14	60	0.55	0.55	0.026249999999999996	0.025000000000000022	0.12441039702822074	0.11760591349261533	Ear_SAAD_29ch
S11	B_to_A	B	A	14	60	0.6333333333333333	0.6333333333333333	0.07374999999999998	0.07124999999999992	0.2689795188005368	0.2680330092127294	Ear_SAAD_29ch
S12	A_to_B	A	B	14	60	0.6	0.6	0.008749999999999925	0.007499999999999951	0.12000072558546496	0.11620854494014178	Ear_SAAD_29ch
S12	B_to_A	B	A	14	60	0.55	0.5333333333333333	-0.008750000000000036	-0.008750000000000036	-0.08304749731792922	-0.07601033050678613	Ear_SAAD_29ch
S13	A_to_B	A	B	14	60	0.4666666666666667	0.4666666666666667	-0.011249999999999982	-0.01749999999999996	0.004635780080919305	-0.004451386717554199	Ear_SAAD_29ch
S13	B_to_A	B	A	14	60	0.5333333333333333	0.55	-0.010000000000000009	-0.015000000000000013	0.043239428822038926	0.03827240498650272	Ear_SAAD_29ch
S14	A_to_B	A	B	14	60	0.7	0.7166666666666667	0.018750000000000044	0.018750000000000044	0.2256922170308549	0.2261531099676391	Ear_SAAD_29ch
S14	B_to_A	B	A	14	60	0.7	0.7166666666666667	-0.003750000000000031	-0.003750000000000031	0.135423803864714	0.1414977328657138	Ear_SAAD_29ch
S15	A_to_B	A	B	14	60	0.7333333333333333	0.7333333333333333	-0.007500000000000062	-0.008750000000000036	0.08145037662994505	0.08062853605066077	Ear_SAAD_29ch
S15	B_to_A	B	A	14	60	0.7833333333333333	0.7833333333333333	0.0012499999999999734	0.0012499999999999734	0.31349808114186223	0.3172686601427441	Ear_SAAD_29ch
