## Supplementary material for "Falsifiable substitution tests reveal task-structured neural evidence for auditory attention": Derived_Result_Verification_Archive: Continuous_Speech_Shared_Template_Participant_Endpoints.csv

dataset	subject	G1_own_vs_mean_profile_rank_advantage	G2_own_vs_mean_weight_rank_advantage	own_minus_mean_profile_auc	own_minus_mean_weight_auc	normalized_own_minus_mean_profile_score	normalized_own_minus_mean_weight_score
KITE_ST_confirmation_complete_case_v2	S0	0.16666666666666674	0.14583333333333337	0.048611111111111105	0.03472222222222221	0.1175572065038433	0.09849642906062997
KITE_ST_confirmation_complete_case_v2	S10	0.0625	0.0625	0.038194444444444475	0.041666666666666685	0.197625739501753	0.19051716922320194
KITE_ST_confirmation_complete_case_v2	S2	0.0	0.0	-0.03125	-0.03472222222222221	-0.05443363548467869	-0.0804984087431422
KITE_ST_confirmation_complete_case_v2	S21	0.22916666666666663	0.20833333333333326	0.11458333333333331	0.11458333333333331	0.2765701289708656	0.2880798254243671
KITE_ST_confirmation_complete_case_v2	S28	0.04166666666666674	0.0625	-0.013888888888888895	-0.0034722222222222654	0.050315371584142426	0.07176119158868571
KITE_ST_confirmation_complete_case_v2	S22	0.20833333333333326	0.20833333333333326	0.14583333333333337	0.14236111111111113	0.3849226943199454	0.380184220653061
KITE_ST_confirmation_complete_case_v2	S9	0.02083333333333326	0.02083333333333326	0.0	0.013888888888888895	-0.0018534867860055242	0.0035090128225568114
KITE_ST_confirmation_complete_case_v2	S15	0.04166666666666663	0.04166666666666663	0.03472222222222221	0.031249999999999944	0.10113062700185432	0.07902424459587495
KITE_ST_confirmation_complete_case_v2	S16	0.10416666666666663	0.125	0.00694444444444442	0.00347222222222221	0.21709075219393303	0.2193880865684592
KITE_ST_confirmation_complete_case_v2	S18	0.27083333333333326	0.27083333333333326	0.16319444444444448	0.16319444444444448	0.46039659235532404	0.4652751515420993
KITE_ST_confirmation_complete_case_v2	S13	0.02083333333333337	0.04166666666666674	0.027777777777777735	0.03472222222222224	0.07077309114264335	0.08413925952603044
KITE_ST_confirmation_complete_case_v2	S1	-0.10416666666666663	-0.125	-0.00347222222222221	-0.006944444444444475	-0.16555073559244357	-0.15482600240917122
KUL_64ch	S1	0.0984848484848484	0.11363636363636365	0.07621671258034896	0.07805325987144174	0.22702249175574543	0.2227120582108856
KUL_64ch	S2	0.08333333333333326	0.08333333333333326	0.005509641873278237	0.0027548209366391463	0.03510384363576118	0.02454688261936635
KUL_64ch	S3	0.1742424242424243	0.18181818181818188	-0.03535353535353536	-0.03351698806244269	-0.00936822226426157	-0.009907493847248015
KUL_64ch	S4	0.12121212121212122	0.12121212121212122	-0.020202020202020166	-0.021120293847566585	0.05851531426137706	0.04757724277920582
KUL_64ch	S5	0.12121212121212122	0.09848484848484851	0.0055096418732781816	0.007346189164370964	0.040396738092655225	0.04287111758572364
KUL_64ch	S6	0.1742424242424242	0.15909090909090906	-0.029843893480257122	-0.03076216712580343	-0.006165049036012175	-0.01124526599129727
KUL_64ch	S7	0.0984848484848484	0.09090909090909083	-0.02846648301193755	-0.03076216712580354	-0.047665072003039474	-0.05640013300521868
KUL_64ch	S8	-0.022727272727272707	-0.045454545454545414	-0.02112029384756653	-0.02203856749311295	-0.0718527360121805	-0.08041582592018601
KUL_64ch	S9	0.0984848484848484	0.09090909090909083	0.0537190082644628	0.05325987144168953	0.12847327011213983	0.13066539333031618
KUL_64ch	S10	0.12121212121212122	0.12121212121212122	-0.04866850321395777	-0.051882460973370015	0.02287068434991263	0.013884550420297768
KUL_64ch	S11	0.10606060606060608	0.11363636363636365	-0.0013774104683195176	-0.0041322314049587194	0.05538818349424733	0.055378952968962974
KUL_64ch	S12	0.007575757575757569	0.0	-0.013314967860422355	-0.013314967860422411	-0.0285587830714248	-0.035804880247305805
KUL_64ch	S13	-0.022727272727272707	-0.015151515151515138	-0.011937557392102838	-0.011019283746556474	-0.05030617938576731	-0.05019964626096106
KUL_64ch	S14	0.26515151515151514	0.26515151515151514	-0.03627180899908178	-0.038108356290174505	0.2350505608696322	0.22790942941360426
KUL_64ch	S15	0.18181818181818188	0.19696969696969702	-0.011019283746556419	-0.011019283746556419	0.11787206744593431	0.11540923835608655
KUL_64ch	S16	0.2272727272727273	0.21212121212121215	0.00045913682277320955	0.0	0.15018500547923033	0.15485335067002715
Ear_SAAD_29ch	S1	0.1333333333333333	0.1333333333333333	-0.015625	-0.016249999999999987	0.07284177513357976	0.07080737566891596
Ear_SAAD_29ch	S2	-0.04166666666666663	-0.033333333333333326	-0.019999999999999962	-0.020625000000000004	-0.0791247369927457	-0.08998481494424222
Ear_SAAD_29ch	S3	0.2416666666666667	0.2583333333333333	0.00500000000000006	0.005625000000000047	0.12768079861442305	0.13327709603445997
Ear_SAAD_29ch	S4	0.43333333333333335	0.42500000000000004	0.0	0.0	0.29187216721465503	0.28884842531658705
Ear_SAAD_29ch	S5	0.3583333333333334	0.3583333333333334	0.0006249999999999867	-0.0006249999999999867	0.24658835517018873	0.24533497956205977
Ear_SAAD_29ch	S6	0.08333333333333337	0.07499999999999996	-0.020000000000000073	-0.020000000000000018	-0.022016761386434436	-0.021811695675610067
Ear_SAAD_29ch	S7	-0.016666666666666663	-0.025000000000000022	-0.020000000000000018	-0.017500000000000016	-0.06244958610372242	-0.05655062885007543
Ear_SAAD_29ch	S8	0.09999999999999998	0.09999999999999998	-0.016249999999999987	-0.01375000000000004	-0.009050760572827138	-0.006536085478017824
Ear_SAAD_29ch	S9	0.22499999999999998	0.2416666666666667	0.015625	0.015000000000000013	0.1854510031506694	0.19131624395001745
Ear_SAAD_29ch	S10	0.32499999999999996	0.30833333333333335	0.04062500000000002	0.03937499999999999	0.4120165465493496	0.4148048503096128
Ear_SAAD_29ch	S11	0.09166666666666667	0.09166666666666667	0.04999999999999999	0.04812499999999997	0.19669495791437874	0.19281946135267236
Ear_SAAD_29ch	S12	0.07499999999999996	0.06666666666666665	-5.551115123125783e-17	-0.0006250000000000422	0.018476614133767867	0.020099107216677826
Ear_SAAD_29ch	S13	0.0	0.008333333333333304	-0.010624999999999996	-0.016249999999999987	0.023937604451479116	0.016910509134474262
Ear_SAAD_29ch	S14	0.19999999999999996	0.21666666666666667	0.007500000000000007	0.007500000000000007	0.18055801044778447	0.18382542141667646
Ear_SAAD_29ch	S15	0.2583333333333333	0.2583333333333333	-0.0031250000000000444	-0.003750000000000031	0.19747422888590363	0.19894859809670243
