## Supplementary material for "Falsifiable substitution tests reveal task-structured neural evidence for auditory attention": Derived_Result_Verification_Archive: Continuous_Speech_Transport_Direction_Endpoints.csv

subject	direction	source_partition	target_partition	target_observations	same_profile_correlation	mean_donor_profile_correlation	mean_wrong_mapping_correlation	fingerprint_listener_rank_probability	fingerprint_physical_mapping_rank_probability	predictive_listener_rank_probability	predictive_physical_mapping_rank_probability	normalized_own_minus_donor_score	normalized_physical_minus_wrong_score	global_auc	own_profile_auc	dataset
S0	A_to_B	A	B	24	0.10561376990000731	0.07423872479283701	-0.007040917993333825	0.5454545454545454	0.6	0.6060606060606061	0.6388888888888888	0.15157225814176628	0.20805426291168452	0.7361111111111112	0.8125	KITE_ST_confirmation_complete_case_v2
S0	B_to_A	B	A	24	0.10561376990000731	0.17311411396558832	-0.007040917993333825	0.2727272727272727	0.6	0.5757575757575758	0.5694444444444444	-0.058520524951523656	0.057883067992665606	0.6458333333333334	0.6180555555555556	KITE_ST_confirmation_complete_case_v2
S10	A_to_B	A	B	24	-0.05387157377925454	-0.10383402347762138	0.0035914382519503	0.6363636363636364	0.4666666666666667	0.5189393939393939	0.4722222222222222	0.11213558711644696	0.049105964215717564	0.4444444444444444	0.3888888888888889	KITE_ST_confirmation_complete_case_v2
S10	B_to_A	B	A	24	-0.05387157377925454	0.09481424904255958	0.0035914382519502833	0.2727272727272727	0.4666666666666667	0.553030303030303	0.5361111111111111	0.18652712860169154	0.1677707325591604	0.4097222222222222	0.4513888888888889	KITE_ST_confirmation_complete_case_v2
S2	A_to_B	A	B	24	0.16179783505890588	-0.0759944221585879	-0.01078652233726041	0.6363636363636364	0.6666666666666666	0.5492424242424242	0.5583333333333333	0.12435346741579252	0.15353938561434274	0.5694444444444444	0.5902777777777778	KITE_ST_confirmation_complete_case_v2
S2	B_to_A	B	A	24	0.16179783505890588	0.16419076285620696	-0.010786522337260396	0.45454545454545453	0.6666666666666666	0.3977272727272727	0.5194444444444445	-0.1693856606738244	-0.06115551006714337	0.6388888888888888	0.6180555555555556	KITE_ST_confirmation_complete_case_v2
S21	A_to_B	A	B	24	0.34378092567686447	0.21018007054285934	-0.022918728378457633	0.45454545454545453	1.0	0.5757575757575758	0.5805555555555556	0.09684597873242921	0.11342321458776537	0.7222222222222222	0.7569444444444444	KITE_ST_confirmation_complete_case_v2
S21	B_to_A	B	A	24	0.34378092567686447	0.05707366566063547	-0.02291872837845762	0.8181818181818182	1.0	0.696969696969697	0.7638888888888888	0.41548826168274616	0.6064699741342722	0.6666666666666666	0.8611111111111112	KITE_ST_confirmation_complete_case_v2
S28	A_to_B	A	B	24	0.4476367027493046	0.05814266784094669	-0.029842446849953644	1.0	1.0	0.5568181818181818	0.6055555555555555	0.1777200072016896	0.33934286879774084	0.6597222222222222	0.7569444444444444	KITE_ST_confirmation_complete_case_v2
S28	B_to_A	B	A	24	0.4476367027493046	-0.06856175185318797	-0.029842446849953644	1.0	1.0	0.5189393939393939	0.5416666666666666	0.09780232909821696	0.13541413096014018	0.5833333333333334	0.5763888888888888	KITE_ST_confirmation_complete_case_v2
S22	A_to_B	A	B	24	0.040722363959866295	-0.11225782167093326	-0.0027148242639910983	0.7272727272727273	0.4666666666666667	0.7159090909090909	0.7444444444444445	0.6879391697623086	0.646619300005741	0.6736111111111112	0.8333333333333334	KITE_ST_confirmation_complete_case_v2
S22	B_to_A	B	A	24	0.040722363959866295	0.04076801770848171	-0.0027148242639910944	0.36363636363636365	0.4666666666666667	0.6931818181818182	0.6777777777777778	0.3856698019182791	0.4038859603338201	0.4583333333333333	0.5833333333333334	KITE_ST_confirmation_complete_case_v2
S9	A_to_B	A	B	24	-0.5570183617504746	0.03665081602327885	0.03713455745003162	0.0	0.0	0.5643939393939394	0.5444444444444444	0.060188831519249364	0.09591907179208137	0.5694444444444444	0.5694444444444444	KITE_ST_confirmation_complete_case_v2
S9	B_to_A	B	A	24	-0.5570183617504746	-0.08835037336158051	0.03713455745003164	0.0	0.0	0.4810606060606061	0.5361111111111111	0.009173094476991843	0.08983573007649882	0.6388888888888888	0.6527777777777778	KITE_ST_confirmation_complete_case_v2
S15	A_to_B	A	B	24	-0.2424297376083135	0.12685523707422217	0.0161619825072209	0.09090909090909091	0.06666666666666667	0.48484848484848486	0.4861111111111111	0.026044436288995665	0.04808912631712847	0.5625	0.5972222222222222	KITE_ST_confirmation_complete_case_v2
S15	B_to_A	B	A	24	-0.2424297376083135	-0.1259434025555171	0.016161982507220903	0.36363636363636365	0.06666666666666667	0.5795454545454546	0.5388888888888889	0.12670118677954803	0.038635575965222456	0.5486111111111112	0.5138888888888888	KITE_ST_confirmation_complete_case_v2
S16	A_to_B	A	B	24	0.30448926147633415	0.055238547656571595	-0.020299284098422295	1.0	0.9333333333333333	0.5681818181818182	0.5805555555555556	0.20897262932066493	0.25691583670634466	0.6736111111111112	0.6944444444444444	KITE_ST_confirmation_complete_case_v2
S16	B_to_A	B	A	24	0.30448926147633415	0.20278959984889647	-0.020299284098422292	0.6363636363636364	0.9333333333333333	0.6325757575757576	0.6361111111111111	0.3115033310159871	0.555033225362506	0.7430555555555556	0.7638888888888888	KITE_ST_confirmation_complete_case_v2
S18	A_to_B	A	B	24	-0.05507645107209942	0.10882968666709858	0.0036717634048066437	0.2727272727272727	0.4	0.7121212121212122	0.6916666666666667	0.4166208394180475	0.4222552067188627	0.4513888888888889	0.7083333333333334	KITE_ST_confirmation_complete_case_v2
S18	B_to_A	B	A	24	-0.05507645107209942	-0.07556543324196464	0.0036717634048066402	0.6363636363636364	0.4	0.7386363636363636	0.7722222222222223	0.5637310828390335	0.6985470645665585	0.7222222222222222	0.9375	KITE_ST_confirmation_complete_case_v2
S13	A_to_B	A	B	24	-0.016744891618907947	0.07208049268405171	0.0011163261079272014	0.36363636363636365	0.4666666666666667	0.48863636363636365	0.4777777777777778	0.03120655195484247	0.05679427336910455	0.5208333333333334	0.5277777777777778	KITE_ST_confirmation_complete_case_v2
S13	B_to_A	B	A	24	-0.016744891618907947	0.10586713423298878	0.0011163261079271956	0.2727272727272727	0.4666666666666667	0.571969696969697	0.6222222222222222	0.14796099317638425	0.32641302773852404	0.4236111111111111	0.5416666666666666	KITE_ST_confirmation_complete_case_v2
S1	A_to_B	A	B	24	-0.16637581543243385	-0.06065648191879222	0.011091721028828933	0.36363636363636365	0.13333333333333333	0.5189393939393939	0.5083333333333333	-0.0758840231134405	-0.07003277615504959	0.5555555555555556	0.5138888888888888	KITE_ST_confirmation_complete_case_v2
S1	B_to_A	B	A	24	-0.16637581543243385	-0.09072308824717594	0.011091721028828942	0.2727272727272727	0.13333333333333333	0.5075757575757576	0.5805555555555556	-0.010279729714322082	0.12488486540422034	0.6041666666666666	0.6597222222222222	KITE_ST_confirmation_complete_case_v2
S1	A_to_B	A	B	66	0.3937829876155807	0.09158951639507926	-0.02625219917437205	0.8666666666666667	1.0	0.5494949494949495	0.6080808080808081	0.21751371095844352	0.23668849363153435	0.7502295684113865	0.8163452708907254	KUL_64ch
S1	B_to_A	B	A	66	0.3937829876155807	0.006418795415378638	-0.026252199174372045	1.0	1.0	0.6191919191919192	0.6141414141414141	0.18314880363278596	0.19498458644820157	0.6244260789715336	0.696969696969697	KUL_64ch
S2	A_to_B	A	B	66	0.28865332826391416	0.20821151339728555	-0.01924355521759428	0.6666666666666666	0.9333333333333333	0.5717171717171717	0.6161616161616161	0.07290194419768237	0.08333193283689325	0.8273645546372819	0.8034894398530762	KUL_64ch
S2	B_to_A	B	A	66	0.28865332826391416	0.1705300483111322	-0.019243555217594282	0.6	0.9333333333333333	0.5242424242424243	0.6656565656565656	0.054108771281565333	0.16965931830673836	0.8971533516988063	0.9173553719008265	KUL_64ch
S3	A_to_B	A	B	66	0.6460322596150758	0.28362078432470655	-0.04306881730767174	1.0	1.0	0.6424242424242425	0.6616161616161617	0.10998030815752471	0.33172523822123273	0.8824609733700642	0.8448117539026629	KUL_64ch
S3	B_to_A	B	A	66	0.6460322596150758	0.2000137643811233	-0.04306881730767174	0.9333333333333333	1.0	0.6111111111111112	0.7	0.10225953632968784	0.36766331918772477	0.9632690541781451	0.931129476584022	KUL_64ch
S4	A_to_B	A	B	66	0.2986368269043636	0.2212266466545275	-0.019909121793624217	0.6666666666666666	0.8666666666666667	0.6141414141414141	0.6090909090909091	0.10849782389504768	0.15690309820595041	0.8328741965105602	0.7750229568411386	KUL_64ch
S4	B_to_A	B	A	66	0.2986368269043636	0.17596126965992812	-0.019909121793624238	0.7333333333333333	0.8666666666666667	0.5686868686868687	0.6515151515151515	0.03925123687772825	0.17241727098286483	0.9146005509641874	0.9081726354453628	KUL_64ch
S5	A_to_B	A	B	66	0.5396457146199642	0.013349073291073515	-0.03597638097466428	1.0	1.0	0.5545454545454546	0.6373737373737374	0.09225562730839319	0.16772778680307524	0.8953168044077136	0.8824609733700642	KUL_64ch
S5	B_to_A	B	A	66	0.5396457146199642	0.16110071007973126	-0.03597638097466428	1.0	1.0	0.5666666666666667	0.6888888888888889	0.08535664856622245	0.1588172015205953	0.898989898989899	0.9072543617998163	KUL_64ch
S6	A_to_B	A	B	66	0.391505143215561	0.1518790157307893	-0.0261003428810374	0.6666666666666666	0.9333333333333333	0.5858585858585859	0.7131313131313132	0.017834133528231818	0.2888971134346636	0.9375573921028466	0.8852157943067034	KUL_64ch
S6	B_to_A	B	A	66	0.391505143215561	0.1707741658106878	-0.02610034288103739	0.7333333333333333	0.9333333333333333	0.6393939393939394	0.6747474747474748	0.1242192786010486	0.22402300038127426	0.9035812672176309	0.8842975206611571	KUL_64ch
S7	A_to_B	A	B	66	0.3092073651521955	0.2979484269905293	-0.020613824343479706	0.4	0.8	0.5212121212121212	0.6696969696969697	-0.010127285844170969	0.18246678106373634	0.869605142332415	0.8778696051423324	KUL_64ch
S7	B_to_A	B	A	66	0.3092073651521955	0.21912119293517746	-0.020613824343479695	0.6666666666666666	0.8	0.592929292929293	0.6474747474747474	0.04104342294405334	0.13802436000718116	0.8659320477502296	0.8264462809917356	KUL_64ch
S8	A_to_B	A	B	66	0.3205118575511175	0.2012477849466201	-0.021367457170074496	0.6	0.8	0.4797979797979798	0.5575757575757576	0.006213529750885489	0.07546115708637825	0.800734618916437	0.8044077134986226	KUL_64ch
S8	B_to_A	B	A	66	0.3205118575511175	0.22326474310666802	-0.021367457170074513	0.5333333333333333	0.8	0.4808080808080808	0.5121212121212121	-0.08655437095806151	-0.04006315826076197	0.6611570247933884	0.6216712580348944	KUL_64ch
S9	A_to_B	A	B	66	0.45018139117815287	0.06568025450999462	-0.030012092745210186	0.9333333333333333	0.9333333333333333	0.5131313131313131	0.591919191919192	0.08492962031883199	0.1540088988744227	0.736455463728191	0.7676767676767676	KUL_64ch
S9	B_to_A	B	A	66	0.45018139117815287	0.07140223721971657	-0.030012092745210165	0.8	0.9333333333333333	0.5949494949494949	0.5969696969696969	0.17141386596233213	0.21533895133575648	0.628099173553719	0.7015610651974288	KUL_64ch
S10	A_to_B	A	B	66	0.45699768218168224	0.027772250216974506	-0.030466512145445473	1.0	0.9333333333333333	0.5878787878787879	0.6454545454545455	0.02499276101493505	0.0805558207165188	0.8549127640036731	0.8108356290174472	KUL_64ch
S10	B_to_A	B	A	66	0.45699768218168224	0.12561563572207204	-0.030466512145445473	0.9333333333333333	0.9333333333333333	0.6252525252525253	0.6616161616161617	0.04694442404772558	0.15083660130922913	0.9504132231404959	0.9118457300275482	KUL_64ch
S11	A_to_B	A	B	66	0.4669152808135662	0.21309206346745746	-0.031127685387571078	0.8666666666666667	1.0	0.5616161616161616	0.6878787878787879	0.0685881828250477	0.26110988643737276	0.8319559228650137	0.8429752066115702	KUL_64ch
S11	B_to_A	B	A	66	0.4669152808135662	0.1887252813206896	-0.031127685387571078	0.8666666666666667	1.0	0.5353535353535354	0.6141414141414141	0.04677267293067794	0.11521748933999476	0.751147842056933	0.7474747474747475	KUL_64ch
S12	A_to_B	A	B	66	-0.20680408188911145	-0.09866337498338419	0.01378693879260741	0.26666666666666666	0.2	0.5131313131313131	0.5383838383838384	0.011274667995209504	-0.0015588579013054993	0.5619834710743802	0.5537190082644629	KUL_64ch
S12	B_to_A	B	A	66	-0.20680408188911145	0.18969690942795245	0.013786938792607405	0.0	0.2	0.47575757575757577	0.51010101010101	-0.024363291547102754	0.0835895138339376	0.696969696969697	0.689623507805326	KUL_64ch
S13	A_to_B	A	B	66	0.490927046685302	0.046402330746745955	-0.03272846977902014	1.0	1.0	0.42828282828282827	0.5494949494949495	-0.0592636646227281	-0.0074781145439056515	0.8723599632690542	0.8677685950413223	KUL_64ch
S13	B_to_A	B	A	66	0.490927046685302	0.039823365332777874	-0.032728469779020136	1.0	1.0	0.5222222222222223	0.5696969696969697	0.04196518022162517	0.08808722243244158	0.7033976124885216	0.696969696969697	KUL_64ch
S14	A_to_B	A	B	66	0.5317496908619701	0.1906030358248566	-0.035449979390798005	1.0	0.9333333333333333	0.7484848484848485	0.7353535353535353	0.24537803724853585	0.6358347855946481	0.9825528007346189	0.9228650137741047	KUL_64ch
S14	B_to_A	B	A	66	0.5317496908619701	0.20743464331421982	-0.035449979390798005	0.9333333333333333	0.9333333333333333	0.7636363636363637	0.7747474747474747	0.5527318274230897	0.7366436937794616	0.9540863177226814	0.9449035812672176	KUL_64ch
S15	A_to_B	A	B	66	0.1391564312989875	0.17890213890205542	-0.00927709541993249	0.5333333333333333	0.7333333333333333	0.6727272727272727	0.6636363636363637	0.14468127340774575	0.1842381504075364	0.9008264462809917	0.8622589531680441	KUL_64ch
S15	B_to_A	B	A	66	0.1391564312989875	0.16794330158439233	-0.009277095419932492	0.5333333333333333	0.7333333333333333	0.6919191919191919	0.692929292929293	0.2600417037233503	0.36601394998984677	0.8852157943067034	0.8842975206611571	KUL_64ch
S16	A_to_B	A	B	66	0.6521426376055189	0.32776394598028363	-0.043476175840367934	0.9333333333333333	1.0	0.6565656565656566	0.7666666666666667	0.15169921849934775	0.3974423996330009	0.9201101928374655	0.921028466483012	KUL_64ch
S16	B_to_A	B	A	66	0.6521426376055189	0.1027993427739475	-0.043476175840367934	1.0	1.0	0.6777777777777778	0.7303030303030303	0.1953224895118379	0.29987498496363063	0.8705234159779615	0.8751147842056933	KUL_64ch
S1	A_to_B	A	B	60	0.4187109451942572	0.1916598751241885	-0.02791406301295048	0.7142857142857143	1.0	0.6226190476190476	0.6844444444444444	0.12279289215843735	0.2955772628146741	0.82	0.8475	Ear_SAAD_29ch
S1	B_to_A	B	A	60	0.4187109451942572	0.31701291695181844	-0.027914063012950484	0.7142857142857143	1.0	0.5988095238095238	0.6488888888888888	0.1099155081424801	0.2937391057252888	0.87375	0.85125	Ear_SAAD_29ch
S2	A_to_B	A	B	60	0.28483203915504235	0.17181345196147602	-0.018988802610336152	0.6428571428571429	0.8666666666666667	0.47619047619047616	0.49666666666666665	-0.08007911466906921	-0.017904168384026375	0.74125	0.6775	Ear_SAAD_29ch
S2	B_to_A	B	A	60	0.28483203915504235	0.19696884761819122	-0.018988802610336156	0.7142857142857143	0.8666666666666667	0.4880952380952381	0.5388888888888889	-0.029464467408093095	-0.0070916234401019445	0.715	0.71625	Ear_SAAD_29ch
S3	A_to_B	A	B	60	0.6702975511865699	0.21296192227238034	-0.044686503412438024	1.0	0.9333333333333333	0.6535714285714286	0.6533333333333333	0.08680748137134314	0.17196923954935592	0.86625	0.8625	Ear_SAAD_29ch
S3	B_to_A	B	A	60	0.6702975511865699	0.33609878762008644	-0.044686503412437996	0.9285714285714286	0.9333333333333333	0.6428571428571429	0.7266666666666667	0.161522718913471	0.37063045061876415	0.83875	0.88875	Ear_SAAD_29ch
S4	A_to_B	A	B	60	0.7983071192236705	0.18290397599622515	-0.053220474614911376	1.0	1.0	0.8666666666666667	0.9088888888888889	0.2559967181315881	0.39030197190810145	1.0	1.0	Ear_SAAD_29ch
S4	B_to_A	B	A	60	0.7983071192236705	0.22743964018954332	-0.053220474614911376	1.0	1.0	0.8488095238095238	0.8922222222222222	0.3995713967260022	0.5873178156506669	1.0	0.99875	Ear_SAAD_29ch
S5	A_to_B	A	B	60	0.7380273288181172	0.27256080900247526	-0.04920182192120781	0.9285714285714286	1.0	0.8083333333333333	0.8144444444444444	0.29718997792244295	0.5725880239890466	0.9375	0.9425	Ear_SAAD_29ch
S5	B_to_A	B	A	60	0.7380273288181172	0.21655086915438004	-0.049201821921207804	1.0	1.0	0.7964285714285714	0.7966666666666666	0.23591292570302985	0.41697176645489625	0.945	0.93125	Ear_SAAD_29ch
S6	A_to_B	A	B	60	0.5178474419445794	0.32912320317309474	-0.034523162796305296	0.7857142857142857	1.0	0.48214285714285715	0.5488888888888889	-0.07249533477285196	0.035967013512306155	0.8625	0.82	Ear_SAAD_29ch
S6	B_to_A	B	A	60	0.5178474419445794	0.16018554849351302	-0.0345231627963053	1.0	1.0	0.5916666666666667	0.6466666666666666	0.10364276741769708	0.24788671129292114	0.895	0.93375	Ear_SAAD_29ch
S7	A_to_B	A	B	60	0.022117265988145052	0.1399438980429993	-0.0014744843992096765	0.2857142857142857	0.6	0.5261904761904762	0.59	0.02801987539385205	0.06850623096863091	0.81	0.8175	Ear_SAAD_29ch
S7	B_to_A	B	A	60	0.022117265988145052	0.2937051492290223	-0.00147448439920967	0.14285714285714285	0.6	0.4238095238095238	0.5022222222222222	-0.12677277452841945	0.01924053793014575	0.53875	0.54375	Ear_SAAD_29ch
S8	A_to_B	A	B	60	-0.04995332859638336	0.18629767256876076	0.00333022190642555	0.14285714285714285	0.5333333333333333	0.5630952380952381	0.6233333333333333	-0.003327350835151746	0.09597615996926764	0.78	0.77	Ear_SAAD_29ch
S8	B_to_A	B	A	60	-0.04995332859638336	0.27422444330478973	0.003330221906425549	0.0	0.5333333333333333	0.5202380952380953	0.5711111111111111	0.018587981264811378	0.07103270781911568	0.76625	0.7675	Ear_SAAD_29ch
S9	A_to_B	A	B	60	0.6463283268315274	0.3124806036494066	-0.04308855512210182	0.8571428571428571	1.0	0.6130952380952381	0.7166666666666667	0.16465878092371705	0.3311016161508159	0.85625	0.90875	Ear_SAAD_29ch
S9	B_to_A	B	A	60	0.6463283268315274	0.171910752709826	-0.04308855512210183	1.0	1.0	0.6642857142857143	0.7388888888888889	0.18764565790504553	0.4709770888234122	0.825	0.88375	Ear_SAAD_29ch
S10	A_to_B	A	B	60	0.8300575674056359	0.24491236762265137	-0.055337171160375724	1.0	1.0	0.7321428571428571	0.7577777777777778	0.4225450609231057	0.49245143891515136	0.86	0.9175	Ear_SAAD_29ch
S10	B_to_A	B	A	60	0.8300575674056359	0.25019398456016545	-0.0553371711603757	1.0	1.0	0.844047619047619	0.8522222222222222	0.444276758312205	0.7232896027812729	0.86	0.9325	Ear_SAAD_29ch
S11	A_to_B	A	B	60	0.7778751097049195	0.02817780910774312	-0.05185834064699462	1.0	1.0	0.5714285714285714	0.6177777777777778	0.1638836692685507	0.23370259242157182	0.7925	0.8275	Ear_SAAD_29ch
S11	B_to_A	B	A	60	0.7778751097049195	0.10164964624069957	-0.05185834064699464	1.0	1.0	0.6011904761904762	0.6577777777777778	0.22720591159462458	0.3421026205473231	0.74125	0.80875	Ear_SAAD_29ch
S12	A_to_B	A	B	60	0.0575518488550406	0.08637950156130902	-0.0038367899236693777	0.5	0.5333333333333333	0.6083333333333333	0.5922222222222222	0.20673074840163616	0.19912386043011526	0.5575	0.57	Ear_SAAD_29ch
S12	B_to_A	B	A	60	0.0575518488550406	-0.06715322380995517	-0.003836789923669385	0.5714285714285714	0.5333333333333333	0.5416666666666666	0.5977777777777777	-0.034618985681736256	0.09258020719879828	0.75875	0.7825	Ear_SAAD_29ch
S13	A_to_B	A	B	60	0.2504231376514222	0.1793770628014715	-0.016694875843428148	0.5	0.8	0.49404761904761907	0.6411111111111111	-0.03126926223556313	0.19484188118485424	0.735	0.76375	Ear_SAAD_29ch
S13	B_to_A	B	A	60	0.2504231376514222	0.13943604574545954	-0.016694875843428165	0.7142857142857143	0.8	0.5523809523809524	0.6233333333333333	0.08975169868529055	0.21626417485510874	0.73875	0.73875	Ear_SAAD_29ch
S14	A_to_B	A	B	60	0.402656815291607	0.09106635757973765	-0.026843787686107116	0.9285714285714286	0.9333333333333333	0.6869047619047619	0.6911111111111111	0.2659783204383669	0.30491304381531215	0.82625	0.83875	Ear_SAAD_29ch
S14	B_to_A	B	A	60	0.402656815291607	0.03865092502374829	-0.02684378768610712	1.0	0.9333333333333333	0.6678571428571428	0.7477777777777778	0.2294334197970489	0.288351107893275	0.9425	0.95375	Ear_SAAD_29ch
S15	A_to_B	A	B	60	0.4517522833747852	0.16716987557045943	-0.03011681889165235	0.7857142857142857	1.0	0.6892857142857143	0.7088888888888889	0.13965664293439817	0.30129198083094494	0.885	0.89125	Ear_SAAD_29ch
S15	B_to_A	B	A	60	0.4517522833747852	0.13995405300309052	-0.03011681889165235	0.7857142857142857	1.0	0.763095238095238	0.7522222222222222	0.39327236185169484	0.5600179616020874	0.90375	0.91375	Ear_SAAD_29ch
