## Supplementary material for "Falsifiable substitution tests reveal task-structured neural evidence for auditory attention": Derived_Result_Verification_Archive: Continuous_Speech_Transport_Participant_Endpoints.csv

dataset	subject	F1_fingerprint_listener_rank_advantage	F2_fingerprint_physical_mapping_rank_advantage	P1_predictive_listener_rank_advantage	P2_predictive_physical_mapping_rank_advantage	same_minus_mean_donor_correlation	physical_minus_mean_wrong_correlation	normalized_own_minus_donor_score	normalized_physical_minus_wrong_score	global_auc	own_profile_auc
KITE_ST_confirmation_complete_case_v2	S0	-0.09090909090909094	0.09999999999999998	0.09090909090909094	0.10416666666666663	-0.01806264947920535	0.11265468789334114	0.04652586659512131	0.13296866545217506	0.6909722222222223	0.7152777777777778
KITE_ST_confirmation_complete_case_v2	S10	-0.04545454545454547	-0.033333333333333326	0.0359848484848484	0.004166666666666652	-0.04936168656172365	-0.05746301203120484	0.14933135785906926	0.10843834838743897	0.4270833333333333	0.4201388888888889
KITE_ST_confirmation_complete_case_v2	S2	0.045454545454545414	0.16666666666666663	-0.026515151515151547	0.03888888888888897	0.11769966471009635	0.1725843573961663	-0.022516096629015943	0.04619193777359969	0.6041666666666666	0.6041666666666667
KITE_ST_confirmation_complete_case_v2	S21	0.13636363636363635	0.5	0.13636363636363646	0.17222222222222228	0.21015405757511707	0.3666996540553221	0.2561671202075877	0.3599465943610188	0.6944444444444444	0.8090277777777778
KITE_ST_confirmation_complete_case_v2	S28	0.5	0.5	0.037878787878787845	0.07361111111111107	0.45284624475542523	0.47747914959925825	0.13776116814995326	0.2373784998789405	0.6215277777777778	0.6666666666666666
KITE_ST_confirmation_complete_case_v2	S22	0.045454545454545414	-0.033333333333333326	0.20454545454545459	0.21111111111111114	0.07646726594109207	0.04343718822385739	0.5368044858402938	0.5252526301697805	0.5659722222222222	0.7083333333333334
KITE_ST_confirmation_complete_case_v2	S9	-0.5	-0.5	0.022727272727272707	0.040277777777777746	-0.5311685830813238	-0.5941529192005062	0.0346809629981206	0.09287740093429009	0.6041666666666666	0.6111111111111112
KITE_ST_confirmation_complete_case_v2	S15	-0.2727272727272727	-0.43333333333333335	0.032196969696969724	0.012499999999999956	-0.242885654867666	-0.2585917201155344	0.07637281153427185	0.04336235114117547	0.5555555555555556	0.5555555555555556
KITE_ST_confirmation_complete_case_v2	S16	0.3181818181818181	0.43333333333333335	0.10037878787878785	0.10833333333333339	0.1754751877236001	0.32478854557475645	0.260237980168326	0.4059745310344253	0.7083333333333334	0.7291666666666666
KITE_ST_confirmation_complete_case_v2	S18	-0.04545454545454547	-0.09999999999999998	0.22537878787878785	0.2319444444444445	-0.07170857778466638	-0.05874821447690606	0.4901759611285405	0.5604011356427105	0.5868055555555556	0.8229166666666667
KITE_ST_confirmation_complete_case_v2	S13	-0.18181818181818182	-0.033333333333333326	0.030303030303030276	0.050000000000000044	-0.1057187050774282	-0.017861217726835146	0.08958377256561337	0.1916036505538143	0.4722222222222222	0.5347222222222222
KITE_ST_confirmation_complete_case_v2	S1	-0.18181818181818182	-0.3666666666666667	0.01325757575757569	0.04444444444444451	-0.09068603034944978	-0.1774675364612628	-0.043081876413881295	0.027426044624585373	0.5798611111111112	0.5868055555555556
KUL_64ch	S1	0.43333333333333335	0.5	0.08434343434343439	0.11111111111111116	0.34477883171035173	0.4200351867899528	0.20033125729561474	0.21583654003986796	0.6873278236914601	0.7566574839302111
KUL_64ch	S2	0.1333333333333333	0.43333333333333335	0.04797979797979801	0.14090909090909087	0.09928254740970528	0.30789688348150845	0.06350535773962385	0.12649562557181582	0.862258953168044	0.8604224058769514
KUL_64ch	S3	0.4666666666666667	0.5	0.12676767676767686	0.18080808080808075	0.40421498526216093	0.6891010769227476	0.10611992224360628	0.3496942787044788	0.9228650137741047	0.8879706152433424
KUL_64ch	S4	0.19999999999999996	0.3666666666666667	0.09141414141414139	0.13030303030303036	0.1000428687471358	0.3185459486979878	0.07387453038638797	0.16466018459440762	0.8737373737373737	0.8415977961432507
KUL_64ch	S5	0.5	0.5	0.06060606060606055	0.16313131313131313	0.4524208229345619	0.5756220955946285	0.08880613793730782	0.16327249416183526	0.8971533516988063	0.8948576675849402
KUL_64ch	S6	0.19999999999999996	0.43333333333333335	0.11262626262626263	0.19393939393939397	0.23017855244482247	0.4176054860965984	0.0710267060646402	0.2564600569079689	0.9205693296602387	0.8847566574839303
KUL_64ch	S7	0.033333333333333326	0.30000000000000004	0.05707070707070705	0.1585858585858586	0.050672555189342106	0.3298211894956752	0.015458068549941185	0.16024557053545874	0.8677685950413223	0.852157943067034
KUL_64ch	S8	0.06666666666666665	0.30000000000000004	-0.019696969696969713	0.034848484848484906	0.10825559352447343	0.341879314721192	-0.04017042060358801	0.017698999412808142	0.7309458218549127	0.7130394857667586
KUL_64ch	S9	0.3666666666666667	0.43333333333333335	0.054040404040404	0.09444444444444444	0.38164014531329726	0.48019348392336303	0.12817174314058205	0.1846739251050896	0.682277318640955	0.7346189164370982
KUL_64ch	S10	0.4666666666666667	0.43333333333333335	0.10656565656565653	0.15353535353535364	0.380303739212159	0.48746419432712773	0.035968592531330314	0.11569621101287397	0.9026629935720845	0.8613406795224977
KUL_64ch	S11	0.3666666666666667	0.5	0.048484848484848464	0.15101010101010104	0.26600660841949264	0.4980429662011373	0.05768042787786282	0.18816368788868376	0.7915518824609733	0.7952249770431589
KUL_64ch	S12	-0.3666666666666667	-0.3	-0.005555555555555536	0.024242424242424176	-0.2523208491113956	-0.22059102068171887	-0.006544311775946625	0.04101532796631605	0.6294765840220387	0.6216712580348944
KUL_64ch	S13	0.5	0.5	-0.02474747474747474	0.05959595959595965	0.4478141986455401	0.5236555164643222	-0.008649242200551466	0.04030455394426796	0.7878787878787878	0.7823691460055097
KUL_64ch	S14	0.4666666666666667	0.43333333333333335	0.2560606060606061	0.25505050505050497	0.3327308512924319	0.5671996702527681	0.3990549323358128	0.6862392396870549	0.9683195592286502	0.9338842975206612
KUL_64ch	S15	0.033333333333333326	0.23333333333333328	0.18232323232323233	0.17828282828282838	-0.034266288944236376	0.14843352671892	0.20236148856554803	0.2751260501986916	0.8930211202938476	0.8732782369146006
KUL_64ch	S16	0.4666666666666667	0.5	0.1671717171717172	0.24848484848484853	0.4368609932284033	0.6956188134458868	0.17351085400559282	0.34865869229831575	0.8953168044077136	0.8980716253443526
Ear_SAAD_29ch	S1	0.2142857142857143	0.5	0.11071428571428577	0.16666666666666663	0.16437454915625377	0.4466250082072077	0.11635420015045872	0.29465818426998147	0.846875	0.849375
Ear_SAAD_29ch	S2	0.1785714285714286	0.3666666666666667	-0.017857142857142905	0.01777777777777778	0.10044088936520873	0.3038208417653785	-0.05477179103858115	-0.012497895912064159	0.7281249999999999	0.696875
Ear_SAAD_29ch	S3	0.4642857142857143	0.43333333333333335	0.14821428571428574	0.18999999999999995	0.3957671962403365	0.7149840545990078	0.12416510014240707	0.27129984508406	0.8525	0.8756250000000001
Ear_SAAD_29ch	S4	0.5	0.5	0.3577380952380953	0.40055555555555555	0.5931353111307862	0.8515275938385819	0.32778405742879513	0.48880989377938416	1.0	0.999375
Ear_SAAD_29ch	S5	0.4642857142857143	0.5	0.3023809523809524	0.3055555555555556	0.4934714897396895	0.787229150739325	0.26655145181273643	0.4947798952219714	0.9412499999999999	0.936875
Ear_SAAD_29ch	S6	0.3928571428571428	0.5	0.036904761904761885	0.09777777777777774	0.2731930661112756	0.5523706047408847	0.015573716322422562	0.14192686240261365	0.87875	0.876875
Ear_SAAD_29ch	S7	-0.2857142857142857	0.09999999999999998	-0.025000000000000022	0.0461111111111111	-0.19470725764786576	0.023591750387354726	-0.0493764495672837	0.043873384449388333	0.674375	0.680625
Ear_SAAD_29ch	S8	-0.4285714285714286	0.033333333333333326	0.04166666666666674	0.09722222222222221	-0.2802143865331586	-0.053283550502808905	0.007630315214829816	0.08350443389419165	0.7731250000000001	0.76875
Ear_SAAD_29ch	S9	0.4285714285714286	0.5	0.13869047619047614	0.22777777777777786	0.4041326486519111	0.6894168819536293	0.1761522194143813	0.4010393524871141	0.840625	0.89625
Ear_SAAD_29ch	S10	0.5	0.5	0.28809523809523807	0.30499999999999994	0.5825043913142274	0.8853947385660116	0.4334109096176553	0.6078705208482121	0.86	0.925
Ear_SAAD_29ch	S11	0.5	0.5	0.08630952380952372	0.13777777777777778	0.7129613820306981	0.829733450351914	0.19554479043158762	0.28790260648444743	0.766875	0.818125
Ear_SAAD_29ch	S12	0.0357142857142857	0.033333333333333326	0.07499999999999996	0.09499999999999997	0.04793870997936367	0.06138863877870998	0.08605588135994996	0.14585203381445677	0.6581250000000001	0.67625
Ear_SAAD_29ch	S13	0.1071428571428572	0.30000000000000004	0.023214285714285743	0.13222222222222224	0.09101658337795669	0.26711801349485037	0.02924121822486371	0.2055530280199815	0.736875	0.75125
Ear_SAAD_29ch	S14	0.4642857142857143	0.43333333333333335	0.17738095238095242	0.21944444444444444	0.33779817398986406	0.42950060297771414	0.2477058701177079	0.2966320758542936	0.884375	0.89625
Ear_SAAD_29ch	S15	0.2857142857142857	0.5	0.22619047619047616	0.23055555555555562	0.2981903190880102	0.48186910226643753	0.26646450239304653	0.4306549712165162	0.894375	0.9025
