## Supplementary material for "Falsifiable substitution tests reveal task-structured neural evidence for auditory attention": Derived_Result_Verification_Archive: High_Density_Direction_Delay_Main_Cohort_Endpoints.csv

cohort	standing	endpoint	n	comparator_performance	AKB_performance	AKB_minus_comparator	bootstrap_95	exact_one_sided_p	participants_positive_gain	status
KITE-ST high-density development	method-selecting development; not confirmatory	intact held-story AUC	12	0.6125578703703705	0.6357060185185185	0.02314814814814815	[0.005208333333333315, 0.040798611111111126]	0.018310546875	9	advance_to_AKB_confirmation_lock
KITE-ST high-density development	method-selecting development; not confirmatory	fixed contiguous 51-of-253 sensor patch-average AUC	12	0.5909288194444444	0.6122685185185185	0.021339699074074084	[0.0030381944444444887, 0.040617766203703665]	0.027099609375	8	advance_patch_endpoint_to_confirmation
