## Supplementary material for "Falsifiable substitution tests reveal task-structured neural evidence for auditory attention": Derived_Result_Verification_Archive: Individual_Event_Geometry_Participant_Metrics.csv

dataset	participant	split	physical_effect	best_wrong_effect	binding_specificity	eog_effect	eeg_minus_eog_contrast	within_person_alignment	between_person_substitution	identity_advantage	mapping_alignment_specificity	residual_physical_effect	residual_binding_specificity	physical_retention_ratio	binding_retention_ratio
ASME30	1	offline-to-later-online	1.1085464325024161	0.13502716206155854	0.9735192704408576	0.05571955145151397	1.052826881050902	0.4385296784164455	0.052231780047811406	0.3862978983686341	0.36305041400409577	1.109538208195824	0.9721248144265673	1.0008946631952702	0.998567613341995
ASME30	2	offline-to-later-online	0.8915664344138701	0.020531418699939227	0.8710350157139308	0.165246287145135	0.7263201472687351	0.8325626194641225	0.42222832408482897	0.4103342953792935	0.822967685513438	0.8948166216747062	0.8595851438082268	1.0036454796136116	0.9868548661085464
ASME30	3	offline-to-later-online	0.7873261380392016	0.011688533437997566	0.775637604601204	-0.06083983204997398	0.8481659700891756	0.8111298833153072	0.5649003034431592	0.246229579872148	0.5619570742258024	0.7872375355612863	0.7723182599343562	0.9998874640715778	0.9957204954386469
ASME30	4	offline-to-later-online	1.1140288706330927	0.03784621448352469	1.076182656149568	-0.03261531858547024	1.146644189218563	0.8460463629735552	0.564910489217682	0.2811358737558731	0.38990454669020264	1.1260723993161832	1.0832208210881653	1.0108107868660947	1.006539935296652
ASME30	5	offline-to-later-online	0.8703699862407344	0.14124707238386933	0.729122913856865	0.028531951718382586	0.8418380345223517	0.36742478862602374	0.30496393036565056	0.062460858260373175	0.0529873805467887	0.8790194886165213	0.7377190178511784	1.0099377305198052	1.0117896500452062
ASME30	6	offline-to-later-online	1.4655686313832574	0.11464967423482521	1.3509189571484321	-0.03570395722338389	1.5012725886066414	0.0769149409070928	0.2757005656625397	-0.1987856247554469	-0.1145134820039096	1.4742715486296611	1.3573448514224358	1.0059382529484064	1.0047566837670023
ASME30	7	offline-to-later-online	0.8852644583183353	0.06408182603453609	0.8211826322837993	0.22837405116609083	0.6568904071522446	0.5302876538029354	0.47752763253923625	0.052760021263699164	0.24209343321467214	0.8876687296450285	0.8240727651943777	1.002715879197568	1.0035194764196858
ASME30	8	offline-to-later-online	0.9587658363222324	-0.0033891992695519366	0.9621550355917844	0.0008135949520919598	0.9579522413701405	0.813376229044922	0.2571140389110893	0.5562621901338327	0.9176620619147584	0.962545006817352	0.967535708140981	1.0039417033356302	1.0055923134527764
ASME30	9	offline-to-later-online	1.0432082204158262	0.09867715321536229	0.9445310672004639	0.07711667053338882	0.9660915498824374	0.6593263557418357	0.25605957943796304	0.4032667763038727	0.4231313480870125	1.047428695858891	0.9455230553227036	1.0040456692733715	1.0010502440382187
ASME30	10	offline-to-later-online	0.22618438878658745	0.019554332720214247	0.2066300560663732	0.07150944934653986	0.1546749394400476	0.05466794964843998	-0.2287902965193466	0.2834582461677866	-0.3683578958053633	0.22543363233326238	0.20570564905410596	0.9966807768769868	0.9955262703313099
Kojima	B	leave-one-run-out	1.380319070190539	0.5097843654865113	0.8705347047040277	0.2501997007819825	1.1301193694085565	0.30168741653919645	0.09963369506252624	0.20205372147667022	0.13248136933349988	1.3872852668138156	0.8531274212522306	1.0050468016951435	0.9800039178705513
Kojima	D	leave-one-run-out	0.8999544305651281	0.29809453735763797	0.6018598932074901	0.27347853161692764	0.6264758989482004	0.2857819313779836	0.12958024899673495	0.15620168238124862	0.054526844881107844	0.9061261881631024	0.6008012276873937	1.0068578556739798	0.9982410100223584
Kojima	F	leave-one-run-out	1.3677270213190589	0.5727428709888601	0.7949841503301988	0.06631929600618691	1.301407725312872	0.31602107850159616	0.08481520457990073	0.23120587392169545	0.19626725115645904	1.3523922042145866	0.806905511013435	0.988788101086368	1.014995721208133
Kojima	H	leave-one-run-out	0.5727876703622002	0.32298795705926503	0.2497997133029352	0.04374572665116364	0.5290419437110366	0.2508993967565558	0.10315738294530707	0.14774201381124874	0.13610400361638747	0.5759238737754601	0.2552272765029458	1.0054753333137856	1.0217276598449436
Kojima	J	leave-one-run-out	0.9161971821310857	0.4694743761621844	0.4467228059689013	0.2172144767816075	0.6989827053494782	0.03396665587785191	0.0123086425627945	0.021658013315057408	0.003559018207401128	1.019607498340229	0.5174827366609289	1.1128690616234047	1.1583978470464604
Kojima	L	leave-one-run-out	1.0044798625120503	0.05381827989887098	0.9506615826131793	0.43060895333847665	0.5738709091735736	0.44115489462891483	0.11004998968675538	0.33110490494215944	0.10616506997065273	1.0054723813588498	0.9529679187046002	1.0009880923290162	1.002426032705646
Kojima	N	leave-one-run-out	0.9574681142631233	0.44625321263336315	0.5112149016297601	0.11081933658964865	0.8466487776734746	0.0734684188201066	-0.06976754250976848	0.1432359613298751	-0.01261058200545119	0.9551298726421992	0.503300346894604	0.9975578908727173	0.9845181454806493
