## Supplementary material for "Falsifiable substitution tests reveal task-structured neural evidence for auditory attention": Derived_Result_Verification_Archive: Projection_Breadth_DTU_Participants.csv

subject	dominant_k1_accuracy	equal_k4_accuracy	canonical_k4_accuracy	equal_k4_gain_vs_dominant_k1	equal_k4_gain_vs_canonical_k4
1	0.5619047619047618	0.5619047619047618	0.5714285714285712	0.0	-0.009523809523809379
2	0.6428571428571428	0.6333333333333334	0.6523809523809523	-0.009523809523809379	-0.01904761904761887
3	0.5880952380952381	0.611904761904762	0.6	0.023809523809523836	0.011904761904761973
4	0.6380952380952379	0.6880952380952382	0.6809523809523808	0.050000000000000266	0.0071428571428574505
5	0.6333333333333334	0.5833333333333334	0.5880952380952382	-0.050000000000000044	-0.004761904761904856
6	0.5428571428571427	0.5714285714285714	0.5642857142857143	0.028571428571428692	0.0071428571428571175
7	0.680952380952381	0.7523809523809523	0.7309523809523809	0.07142857142857129	0.021428571428571352
8	0.6309523809523808	0.7142857142857141	0.7023809523809522	0.08333333333333326	0.011904761904761862
9	0.5333333333333333	0.5738095238095238	0.5523809523809523	0.04047619047619044	0.021428571428571463
10	0.6023809523809524	0.638095238095238	0.6428571428571427	0.0357142857142857	-0.004761904761904634
11	0.6190476190476191	0.6428571428571427	0.6404761904761903	0.023809523809523614	0.0023809523809523725
12	0.5999999999999999	0.6261904761904761	0.6142857142857141	0.02619047619047621	0.011904761904761973
13	0.7023809523809522	0.7261904761904762	0.726190476190476	0.023809523809523947	1.1102230246251565e-16
14	0.6619047619047618	0.6357142857142857	0.6452380952380952	-0.026190476190476097	-0.00952380952380949
15	0.6095238095238095	0.6690476190476189	0.6476190476190474	0.05952380952380942	0.021428571428571463
16	0.6023809523809525	0.5928571428571429	0.5857142857142855	-0.009523809523809601	0.0071428571428573395
17	0.5642857142857143	0.6476190476190476	0.6357142857142858	0.08333333333333337	0.011904761904761862
18	0.6761904761904761	0.6809523809523809	0.6714285714285714	0.004761904761904745	0.00952380952380949
