## Supplementary material for "Falsifiable substitution tests reveal task-structured neural evidence for auditory attention": Derived_Result_Verification_Archive: Projection_Breadth_EarSAAD_Participants.csv

subject	k1_accuracy	equal_k4_accuracy	canonical_k4_accuracy	gain_equal_minus_k1	gain_canonical_minus_k1
1	0.52659069325736	0.5489078822412156	0.5422602089268757	0.022317188983855634	0.015669515669515632
2	0.547008547008547	0.5465337132003799	0.5498575498575499	-0.00047483380816715215	0.002849002849002876
3	0.5261158594491927	0.5726495726495726	0.5650522317188984	0.046533713200379856	0.03893637226970562
4	0.6424501424501424	0.6718898385565053	0.6747388414055081	0.029439696106362805	0.032288698955365645
5	0.5916429249762584	0.6225071225071225	0.6215574548907883	0.030864197530864224	0.029914529914529957
6	0.5859449192782527	0.6011396011396012	0.6020892687559355	0.015194681861348572	0.016144349477682802
7	0.5394112060778727	0.54320987654321	0.5455840455840456	0.003798670465337143	0.00617283950617283
8	0.5446343779677113	0.543684710351377	0.5441595441595442	-0.0009496676163343598	-0.0004748338081671892
9	0.577397910731244	0.5816714150047483	0.5887939221272555	0.004273504273504258	0.011396011396011393
10	0.5251661918328585	0.5622032288698956	0.5584045584045584	0.037037037037037014	0.03323836657169991
11	0.5417853751187084	0.5508072174738842	0.5546058879392213	0.009021842355175724	0.012820512820512867
12	0.5318138651471985	0.5156695156695157	0.5180436847103514	-0.016144349477682802	-0.013770180436847098
13	0.5541310541310541	0.5916429249762584	0.5887939221272555	0.03751187084520421	0.034662867996201364
14	0.5626780626780628	0.563627730294397	0.5698005698005698	0.0009496676163342302	0.00712250712250706
15	0.584045584045584	0.5873694207027541	0.5826210826210826	0.003323836657170028	-0.0014245014245014564
