## Supplementary material for "Falsifiable substitution tests reveal task-structured neural evidence for auditory attention": Derived_Result_Verification_Archive: Projection_Breadth_KUL_Participants.csv

subject	dominant_k1_accuracy	equal_k4_accuracy	canonical_k4_accuracy	equal_k4_gain_vs_dominant_k1	equal_k4_gain_vs_canonical_k4	full_only_dominant_k1_accuracy	full_only_equal_k4_accuracy	full_only_gain_vs_dominant_k1
2	0.5544735702893598	0.6147629300524037	0.6114383686488949	0.06028935976304384	0.0033245614035087856	0.6068990658464342	0.6221149464570517	0.015215880610617516
4	0.5948990658464343	0.597106174527227	0.5971149464570517	0.0022071086807927687	-8.771929824624713e-06	0.5991313511050353	0.6238479722032353	0.024716621098199942
6	0.5822445887445887	0.5909685577580315	0.6007261335156072	0.008723969013442745	-0.009757575757575743	0.585862098427888	0.5993270107085896	0.01346491228070168
8	0.5589776714513557	0.5553282068808384	0.5605144679881522	-0.0036494645705172912	-0.005186261107313794	0.5295215311004785	0.5593916609706083	0.029870129870129825
10	0.6038040555935293	0.6184486215538847	0.620738664843928	0.014644565960355349	-0.002290043290043342	0.6139570517202096	0.6434797220323536	0.02952267031214395
12	0.5565530872636135	0.5799162679425838	0.5876392116655275	0.023363180678970252	-0.007722943722943687	0.5557946001367055	0.5589137616769195	0.003119161540214077
14	0.7024640009113694	0.7427264752791068	0.7440251765778082	0.040262474367737444	-0.0012987012987013546	0.7139302802460696	0.7421533948507633	0.028223114604693622
16	0.6535299612668034	0.667499772157667	0.6695256322624743	0.013969810890863577	-0.00202586010480732	0.6352739804055594	0.6322656071998177	-0.0030083732057416546
