## Supplementary material for "Falsifiable substitution tests reveal task-structured neural evidence for auditory attention": Derived_Result_Verification_Archive: Projection_Breadth_Three_Study_Synthesis.csv

study	dataset	measurement_geometry	participants	baseline_k1_accuracy	equal_k4_accuracy	equal_k4_minus_k1	participants_improved	exact_one_sided_sign_flip_p	original_analysis_sha256
KUL even-ID locked confirmation	KUL	scalp EEG	8	0.6008682501708817	0.6208446257689679	0.019976375598086085	7	0.01171875	0e152a85fc86620d325a2414c683049ede0ccac0a29ab536bd73c899885886fc
DTU locked external validation	DTU	scalp EEG	18	0.616137566137566	0.6416666666666666	0.025529100529100537	13	0.00504302978515625	f87d8bf4ac291d2c1f2bb57138f0175335dc58a9624a205fbf5c5777dcf89440
Ear-SAAD locked multimodal external validation	Ear-SAAD	participant-equal mean over simultaneous scalp, around-ear, and in-ear EEG	15	0.5587211142766698	0.5735675846786957	0.01484647040202596	12	0.00372314453125	2afcc6451d06625a521f10abd967d8618babc02dd1c649a8c97aee14b5926827
