## Supplementary material for "Falsifiable substitution tests reveal task-structured neural evidence for auditory attention": Derived_Result_Verification_Archive: Target_Event_Exclusion_ASME30_All_Participants_Auxiliary.csv

dataset	participant	n_trials	n_parent_correct	n_parent_error	physical_all_trial_mean	wrong_mapping_1_all_trial_mean	wrong_mapping_2_all_trial_mean	better_wrong_all_trial_mean	physical_minus_better_wrong	evaluable_for_parent_error_auc
ASME30	1	15	12	3	0.7545047738630879	-0.1334233228280311	-0.4858465647791666	-0.1334233228280311	0.8879280966911189	True
ASME30	2	15	12	3	0.4311621338492067	-0.06833938160776405	-0.04615137452626187	-0.04615137452626187	0.4773135083754686	True
ASME30	3	15	12	3	0.5242891696637152	-0.10983018275953972	-0.10319732311448435	-0.10319732311448435	0.6274864927781996	True
ASME30	4	15	14	1	0.7998342052298925	-0.14950905861044037	-0.09176348263027422	-0.09176348263027422	0.8915976878601667	True
ASME30	5	15	10	5	0.2186610801921031	-0.061644515255252746	-0.060238435730787625	-0.060238435730787625	0.2788995159228907	True
ASME30	6	15	15	0	1.282257633375141	-0.17548520919394148	0.00527765306334879	0.00527765306334879	1.2769799803117923	False
ASME30	7	15	12	3	0.4535704315404081	-0.05308437450642768	-0.01949832580140279	-0.01949832580140279	0.4730687573418109	True
ASME30	8	15	14	1	0.6376168348193609	-0.09190169069625932	-0.17421471776569167	-0.09190169069625932	0.7295185255156202	True
ASME30	9	15	12	3	0.7952827944480152	-0.17547661016332797	0.013133904691189188	0.013133904691189188	0.7821488897568261	True
ASME30	10	15	5	10	0.08395706016242968	-0.05908932546787353	-0.03271073029235856	-0.03271073029235856	0.11666779045478824	True
