## Supplementary material for "Falsifiable substitution tests reveal task-structured neural evidence for auditory attention": Derived_Result_Verification_Archive: Target_Event_Exclusion_Participant_Results.csv

dataset	participant	evaluable	n_trials	n_parent_correct	n_parent_error	target_inclusive_eeg_auc	target_event_excluded_eeg_auc	target_event_excluded_eog_auc	target_event_excluded_best_wrong_auc	flat_margin_auc	target_event_excluded_minus_inclusive_auc	target_event_excluded_minus_eog_auc	target_event_excluded_minus_best_wrong_auc	target_event_excluded_minus_flat_margin_auc	target_event_excluded_min_parent_events	target_event_excluded_max_parent_events
Kojima	B	True	24	21	3	1.0	1.0	0.8412698412698413	0.6031746031746033	0.5238095238095238	0.0	0.15873015873015872	0.39682539682539675	0.47619047619047616	3	6
Kojima	D	True	24	20	4	1.0	0.9	0.7750000000000001	0.46249999999999997	0.25	-0.09999999999999998	0.12499999999999989	0.43750000000000006	0.65	3	6
Kojima	F	True	24	19	5	1.0	1.0	0.5894736842105263	0.46315789473684205	0.9263157894736842	0.0	0.41052631578947374	0.536842105263158	0.0736842105263158	3	6
Kojima	H	True	24	19	5	0.8105263157894737	0.8842105263157894	0.5684210526315789	0.5263157894736842	0.8421052631578947	0.0736842105263158	0.3157894736842105	0.35789473684210527	0.04210526315789476	3	6
Kojima	J	True	23	17	6	1.0	0.9901960784313726	0.803921568627451	0.7549019607843137	0.6666666666666666	-0.009803921568627416	0.18627450980392157	0.23529411764705888	0.32352941176470595	3	6
Kojima	L	True	24	21	3	1.0	1.0	0.5555555555555556	0.507936507936508	0.4285714285714286	0.0	0.4444444444444444	0.492063492063492	0.5714285714285714	3	6
Kojima	N	True	24	22	2	1.0	1.0	0.38636363636363635	0.6590909090909091	0.6818181818181819	0.0	0.6136363636363636	0.34090909090909094	0.3181818181818181	3	6
ASME30	1	True	15	12	3	0.9444444444444444	0.888888888888889	0.8333333333333334	0.5555555555555556	0.7222222222222223	-0.05555555555555547	0.05555555555555558	0.33333333333333337	0.16666666666666663	27	30
ASME30	2	True	15	12	3	1.0	1.0	0.5277777777777779	0.7222222222222222	0.9444444444444445	0.0	0.4722222222222221	0.2777777777777778	0.05555555555555547	27	30
ASME30	3	True	15	12	3	1.0	1.0	0.5	0.5833333333333333	0.8055555555555556	0.0	0.5	0.41666666666666674	0.19444444444444442	27	30
ASME30	4	True	15	14	1	1.0	1.0	0.2857142857142857	0.6428571428571429	0.9285714285714286	0.0	0.7142857142857143	0.3571428571428571	0.0714285714285714	27	30
ASME30	5	True	15	10	5	1.0	1.0	0.54	0.9800000000000001	0.6399999999999999	0.0	0.45999999999999996	0.019999999999999907	0.3600000000000001	27	30
ASME30	6	False	15	15	0	nan	nan	nan	nan	nan	nan	nan	nan	nan	27	30
ASME30	7	True	15	12	3	1.0	1.0	0.9166666666666667	0.7222222222222223	0.44444444444444453	0.0	0.08333333333333326	0.2777777777777777	0.5555555555555555	27	30
ASME30	8	True	15	14	1	1.0	1.0	0.6428571428571429	1.0	0.9285714285714286	0.0	0.3571428571428571	0.0	0.0714285714285714	27	30
ASME30	9	True	15	12	3	1.0	1.0	0.8611111111111112	0.7777777777777778	0.888888888888889	0.0	0.13888888888888884	0.2222222222222222	0.11111111111111105	27	30
ASME30	10	True	15	5	10	0.8200000000000001	0.8	0.72	0.54	0.36	-0.020000000000000018	0.08000000000000007	0.26	0.44000000000000006	27	30
