## Supplementary material for "Falsifiable substitution tests reveal task-structured neural evidence for auditory attention": Derived_Result_Verification_Archive: Wearable_Channels_Calibration_Curve.csv

dataset	montage_channels	training_runs	metric	mean	ci_low	ci_high	n_positive	n_total	p_one_sided_exact
ASME30	8	1	physical_effect	0.46811050238182067	0.3631854067925999	0.5636184549840533	10	10	0.0009765625
ASME30	8	1	binding_specificity	0.430226197568479	0.3295504505308087	0.5238037414724415	10	10	0.0009765625
ASME30	8	2	physical_effect	0.5193412773684603	0.4074227661393088	0.6142634844508807	10	10	0.0009765625
ASME30	8	2	binding_specificity	0.4798830059647396	0.37000771645579816	0.5754770077607306	10	10	0.0009765625
ASME30	8	3	physical_effect	0.5414128447691888	0.4281558968032802	0.6348532645538221	10	10	0.0009765625
ASME30	8	3	binding_specificity	0.4994036498440142	0.38537427259379886	0.596724848397415	10	10	0.0009765625
ASME30	8	4	physical_effect	0.553730962834944	0.4400512411786534	0.6465805207762158	10	10	0.0009765625
ASME30	8	4	binding_specificity	0.5089369593919209	0.3912594304878735	0.6086099284018159	10	10	0.0009765625
ASME30	8	5	physical_effect	0.5614942745551381	0.4478863009227069	0.6540942218221375	10	10	0.0009765625
ASME30	8	5	binding_specificity	0.5136255828002894	0.39407386309938364	0.6152768880301032	10	10	0.0009765625
ASME30	8	6	physical_effect	0.5667485037320158	0.45292907344520994	0.6590272150627335	10	10	0.0009765625
ASME30	8	6	binding_specificity	0.5154247752930974	0.393655057806234	0.618817815169224	10	10	0.0009765625
Kojima	8	1	physical_effect	0.5341600713960017	0.3261348935399713	0.747413304366321	7	7	0.0078125
Kojima	8	1	binding_specificity	0.20345025187110946	0.06000417263480569	0.34555082476832794	5	7	0.03125
Kojima	8	2	physical_effect	0.6728192239013763	0.4274742574786456	0.907926223483331	7	7	0.0078125
Kojima	8	2	binding_specificity	0.2951554123322482	0.131309900948737	0.4551443929954323	6	7	0.015625
Kojima	8	3	physical_effect	0.7443757006635785	0.4893855163752106	0.9828307397258926	7	7	0.0078125
Kojima	8	3	binding_specificity	0.326231673361059	0.1571778083780257	0.49183154388054046	6	7	0.015625
Kojima	8	4	physical_effect	0.7890767905001398	0.5288940314717687	1.0276293260457277	7	7	0.0078125
Kojima	8	4	binding_specificity	0.3328944564839528	0.16197362553479794	0.4995636235496143	6	7	0.015625
Kojima	8	5	physical_effect	0.8202649052424411	0.5605654152078926	1.0549003491546685	7	7	0.0078125
Kojima	8	5	binding_specificity	0.32581499752130133	0.15690750966980538	0.49313370084756253	6	7	0.015625
