## Supplementary material for "Falsifiable substitution tests reveal task-structured neural evidence for auditory attention": Derived_Result_Verification_Archive: Wearable_Channels_Channel_Count_Curve.csv

dataset	montage_channels	metric	mean	ci_low	ci_high	n_positive	n_total	p_one_sided_exact
ASME30	8	physical_effect	0.5667485037320158	0.45292907344520994	0.6590272150627335	10	10	0.0009765625
ASME30	8	binding_specificity	0.5154247752930974	0.393655057806234	0.618817815169224	10	10	0.0009765625
ASME30	8	eeg_minus_eog_contrast	0.5171945510389226	0.3895523137706312	0.6256569880803703	10	10	0.0009765625
ASME30	8	identity_advantage	0.24638735492430103	0.06214658896253999	0.4310229464678709	7	10	0.01953125
ASME30	8	mapping_alignment_specificity	0.3615040634525956	0.05900158953023114	0.6294705198064156	8	10	0.0244140625
ASME30	8	physical_alignment	0.6240736519307151	0.41220881427844647	0.8114351920048516	9	10	0.001953125
ASME30	8	between_person_substitution	0.3776862970064141	0.2062613247104424	0.5188371509694307	9	10	0.0029296875
ASME30	16	physical_effect	0.6563794474330795	0.5125281363834988	0.7793715951920506	10	10	0.0009765625
ASME30	16	binding_specificity	0.5912282607377124	0.44005458462419167	0.7223504937648804	10	10	0.0009765625
ASME30	16	eeg_minus_eog_contrast	0.6068254947399865	0.45164465408009447	0.742948263654263	10	10	0.0009765625
ASME30	16	identity_advantage	0.2531207848340129	0.062477849610292305	0.44642232925904696	7	10	0.01953125
ASME30	16	mapping_alignment_specificity	0.3427026369084428	0.050753109994420495	0.6077679871969437	8	10	0.0263671875
ASME30	16	physical_alignment	0.6092490857631692	0.39142498975299844	0.8039376532388053	9	10	0.001953125
ASME30	16	between_person_substitution	0.3561283009291563	0.18067739803032132	0.5036969023322738	9	10	0.0029296875
ASME30	32	physical_effect	0.8343078481570243	0.6256294332964932	1.0253108550589118	10	10	0.0009765625
ASME30	32	binding_specificity	0.7761654894154971	0.5663670406797283	0.9678158289849261	10	10	0.0009765625
ASME30	32	eeg_minus_eog_contrast	0.7847538954639312	0.5586901439365152	1.0014454934614176	10	10	0.0009765625
ASME30	32	identity_advantage	0.27953958369562726	0.09414837940912582	0.4659852813993977	9	10	0.009765625
ASME30	32	mapping_alignment_specificity	0.3385496358988199	0.07330712697508178	0.5872105269362764	8	10	0.0205078125
ASME30	32	physical_alignment	0.5961405088068028	0.3903837824013106	0.7818145037543291	10	10	0.0009765625
ASME30	32	between_person_substitution	0.31660092511117555	0.15945686671960863	0.4523576380743918	9	10	0.0029296875
ASME30	64	physical_effect	0.9394031866648715	0.7399572933543889	1.113705568654499	10	10	0.0009765625
ASME30	64	binding_specificity	0.8725150086243099	0.6877643939311548	1.0353183455506965	10	10	0.0009765625
ASME30	64	eeg_minus_eog_contrast	0.8898492339717784	0.6740888303667008	1.089942543700283	10	10	0.0009765625
ASME30	64	identity_advantage	0.24781116630986394	0.11086350219860773	0.36957508991398774	9	10	0.0048828125
ASME30	64	mapping_alignment_specificity	0.30467545042371075	0.08108086399566312	0.5178639625118069	8	10	0.0185546875
ASME30	64	physical_alignment	0.5444593046713839	0.3619340550034179	0.7132762391696713	10	10	0.0009765625
ASME30	64	between_person_substitution	0.29664813836152	0.1461768746900978	0.4294692154677661	9	10	0.0029296875
Kojima	8	physical_effect	0.8165549720756796	0.5549287164488891	1.0523253750348511	7	7	0.0078125
Kojima	8	binding_specificity	0.4929174214316192	0.35846618613223064	0.6211276250417683	7	7	0.0078125
Kojima	8	eeg_minus_eog_contrast	0.6161242994265425	0.3924066677450017	0.8493536042731202	7	7	0.0078125
Kojima	8	identity_advantage	0.15872149424228144	0.07646470479245782	0.2454285226006038	6	7	0.015625
Kojima	8	mapping_alignment_specificity	0.09829875196953751	0.03557699959411686	0.1645161979744192	6	7	0.0234375
Kojima	8	physical_alignment	0.287410622905221	0.1454677733658058	0.42630959321897677	7	7	0.0078125
Kojima	8	between_person_substitution	0.1286891286629396	0.04552131316015117	0.19480098372211993	6	7	0.015625
Kojima	16	physical_effect	0.8417321458035467	0.5955379515473825	1.0672161014519774	7	7	0.0078125
Kojima	16	binding_specificity	0.5428494447204073	0.40051653335531345	0.6870304630735955	7	7	0.0078125
Kojima	16	eeg_minus_eog_contrast	0.6413014731544094	0.4244833319561946	0.8693234180795548	7	7	0.0078125
Kojima	16	identity_advantage	0.1661247682517131	0.10356770833284056	0.2358870541576727	7	7	0.0078125
Kojima	16	mapping_alignment_specificity	0.08133283958026927	0.016854763552608572	0.14577466858615543	6	7	0.0234375
Kojima	16	physical_alignment	0.2677642888814003	0.16336695304985943	0.3721616247129412	7	7	0.0078125
Kojima	16	between_person_substitution	0.10163952062968719	0.027368443000597837	0.15341452129854186	6	7	0.0234375
Kojima	32	physical_effect	0.9828650126311702	0.7942091811263783	1.1795734238968938	7	7	0.0078125
Kojima	32	binding_specificity	0.621045897844863	0.46559411650213656	0.7647470853932081	7	7	0.0078125
Kojima	32	eeg_minus_eog_contrast	0.7824343399820329	0.5951259592989021	0.9966836718259887	7	7	0.0078125
Kojima	32	identity_advantage	0.1744587598506866	0.11015463255810089	0.24006179172135383	7	7	0.0078125
Kojima	32	mapping_alignment_specificity	0.08245626402987148	0.022968228566865978	0.13903253149356284	5	7	0.03125
Kojima	32	physical_alignment	0.2547257796559734	0.1511013440699152	0.3520757722387668	7	7	0.0078125
Kojima	32	between_person_substitution	0.08026701980528682	0.01761977084563367	0.1254294170984768	6	7	0.0234375
Kojima	64	physical_effect	1.0288481836154633	0.8425507303742975	1.2088816544266157	7	7	0.0078125
Kojima	64	binding_specificity	0.6414017769594482	0.4702389332225699	0.803898769447806	7	7	0.0078125
Kojima	64	eeg_minus_eog_contrast	0.8284175109663261	0.642730446633226	1.036151337988047	7	7	0.0078125
Kojima	64	identity_advantage	0.17657002267044256	0.1135079535163813	0.23981143397567978	7	7	0.0078125
Kojima	64	mapping_alignment_specificity	0.08826668607230549	0.03593125363720064	0.14001086793617717	6	7	0.0234375
Kojima	64	physical_alignment	0.24308800680554307	0.14620163104288295	0.3344996424584052	7	7	0.0078125
Kojima	64	between_person_substitution	0.06651798413510054	0.012850019302031624	0.10784258997296393	6	7	0.0234375
