## Supplementary material for "Falsifiable substitution tests reveal task-structured neural evidence for auditory attention": Derived_Result_Verification_Archive: Wearable_Channels_Participant_Metrics.csv

dataset	montage_channels	participant	n_test_trials	physical_effect	best_wrong_effect	binding_specificity	eog_effect	eeg_minus_eog_contrast	physical_alignment	best_wrong_alignment	mapping_alignment_specificity	between_person_substitution	identity_advantage
ASME30	8	1	15	0.808897549464381	0.09305623987530334	0.7158413095890777	0.056561932014122296	0.7523356174502587	0.9641271172557458	0.11818188007904828	0.8459452371766976	0.14961173528870683	0.814515381967039
ASME30	8	2	15	0.7070551274387182	-0.003442354243948126	0.7104974816826664	0.16609237238764826	0.5409627550510699	0.8569433612889584	0.28404986766705864	0.5728934936218998	0.4256256685328068	0.4313176927561516
ASME30	8	3	15	0.5528675739964429	0.02329264956483857	0.5295749244316044	-0.06196245082205608	0.614830024818499	0.897827688682693	0.25894422524205085	0.6388834634406422	0.7035581292654487	0.19426955941724433
ASME30	8	4	15	0.6004054560517924	0.06870801157511287	0.5316974444766795	-0.03331620214012659	0.633721658191919	0.8398072466123052	0.5099923219037455	0.32981492470855966	0.577403668123589	0.2624035784887162
ASME30	8	5	15	0.44251155560375266	0.19173277082828713	0.25077878477546556	0.027737728471522154	0.4147738271322305	0.48731654118495943	0.3693314109714375	0.11798513021352192	0.4987667078556586	-0.011450166670699147
ASME30	8	6	15	0.6398797822941361	0.04660515049622818	0.593274631797908	-0.037139297005054764	0.6770190792991909	0.11737254658294537	0.19027869386642507	-0.0729061472834797	0.39372873161413213	-0.27635618503118675
ASME30	8	7	15	0.5415698768823628	0.009392392524960954	0.5321774843574019	0.22853868639723054	0.3130311904851323	0.5062233287595268	0.1957971215549744	0.3104262072045524	0.5766972678990018	-0.07047393913947497
ASME30	8	8	15	0.6459523811582467	-0.03531489195246975	0.6812672731107164	0.0009431867482020925	0.6450091944100447	0.9021402373402319	-0.13549532808727463	1.0376355654275065	0.37950609157991483	0.522634145760317
ASME30	8	9	15	0.5775827396895236	0.09000587907731064	0.48757686061221295	0.07749433843258137	0.5000884012569422	0.6900021639396163	0.1831163676798944	0.506885796259722	0.3129642322380494	0.3770379317015669
ASME30	8	10	15	0.15076299474080082	0.02920143664355995	0.12156155809724087	0.0705892324468618	0.08017376229393902	-0.02102371233983151	0.6514993239038339	-0.6725230362436654	-0.2409992623331674	0.2199755499933359
Kojima	8	B	24	0.9885184958171606	0.41618532173108463	0.572333174086076	0.2550311310872842	0.7334873647298763	0.2892885846403252	0.05814905510266729	0.2311395295376579	0.15071167196496882	0.13857691267535638
Kojima	8	D	24	0.5537925491824266	0.11230622022698689	0.4414863289554397	0.27116994849462484	0.28262260068780176	0.41897111172473317	0.2899738040086472	0.12899730771608597	0.24003660754856393	0.17893450417616924
Kojima	8	F	24	1.2618034378553729	0.6106759824149953	0.6511274554403775	0.06581072966771029	1.1959927081876627	0.4630515793605893	0.2586806647674104	0.2043709145931789	0.1700985691493061	0.2929530102112832
Kojima	8	H	24	0.20553826735180017	0.0069164744457128335	0.19862179290608734	0.04275155468228479	0.1627867126695154	0.1690485908066693	0.12021276349846526	0.04883582730820406	0.10193904102502971	0.0671095497816396
Kojima	8	J	23	0.7871006407935811	0.4815291341302823	0.3055715066632988	0.2258302994083304	0.5612703413852507	0.09051836431727472	0.10124191135522183	-0.010723547037947104	0.10246977590900747	-0.011951411591732741
Kojima	8	L	24	1.1399754860644447	0.38943821666439266	0.750537269400052	0.43017077031337125	0.7098047157510734	0.564970442226941	0.48011635127075686	0.08485409095618418	0.22696778809955195	0.33800265412738906
Kojima	8	N	24	0.7791559274649718	0.2484115048949689	0.5307444225700029	0.11225027489035488	0.6669056525746169	0.01602568726001442	0.015408546546615734	0.000617140713398686	-0.09139955305585083	0.10742524031586526
ASME30	16	1	15	1.0236220645110299	0.08674742826109337	0.9368746362499365	0.056561932014122296	0.9670601324969076	0.9658372256840042	0.12408390120008414	0.84175332448392	0.09665802848455465	0.8691791971994496
ASME30	16	2	15	0.7782897479683505	0.018284631956575932	0.7600051160117746	0.16609237238764826	0.6121973755807022	0.8602421780210961	0.2894941460981958	0.5707480319229004	0.4235537280652759	0.43668844995582023
ASME30	16	3	15	0.5610934653943366	0.04037299893622726	0.5207204664581093	-0.06196245082205608	0.6230559162163927	0.8830723818433098	0.2950528772078848	0.5880195046354251	0.6816607108516135	0.20141167099169632
ASME30	16	4	15	0.6454633912148474	0.040229412555672986	0.6052339786591744	-0.03331620214012659	0.678779593354974	0.8536628273572021	0.5164715028371035	0.3371913245200986	0.5959281778468626	0.25773464951033953
ASME30	16	5	15	0.5563166311071357	0.19864299338969824	0.35767363771743743	0.027737728471522154	0.5285789026356136	0.4527632512252243	0.39671306242105453	0.05605018880416979	0.4553376933464652	-0.002574442121240861
ASME30	16	6	15	0.8174050825359827	0.07611808363811759	0.7412869988978651	-0.037139297005054764	0.8545443795410375	0.06331025505557386	0.2239683348789294	-0.16065807982335553	0.3552935916528838	-0.29198333659730996
ASME30	16	7	15	0.5908027562039443	0.03932903745469865	0.5514737187492457	0.22853868639723054	0.3622640698067138	0.5045702443075534	0.18156258746180265	0.3230076568457507	0.5671669877217799	-0.0625967434142265
ASME30	16	8	15	0.732403210754322	-0.021368329750561025	0.753771540504883	0.0009431867482020925	0.73146002400612	0.8816627653286494	-0.1255773482975121	1.0072401136261615	0.3529852282864765	0.5286775370421729
ASME30	16	9	15	0.7113954545049963	0.0996725356307236	0.6117229188742727	0.07749433843258137	0.633901116072415	0.6645967889076662	0.18560004461894367	0.4789967442887225	0.3027767551514992	0.36182003375616695
ASME30	16	10	15	0.14700267013585058	0.07348307488142598	0.0735195952544246	0.0705892324468618	0.07641343768898878	-0.037227060098587235	0.5780953801207782	-0.6153224402193654	-0.27007789211584815	0.23285083201726092
Kojima	16	B	24	1.172960994307117	0.5048793920219073	0.6680816022852097	0.2550311310872842	0.9179298632198329	0.27986014754081634	0.0887687769042904	0.19109137063652593	0.13312115830179758	0.14673898923901876
Kojima	16	D	24	0.6050880890188077	0.1307820943608131	0.4743059946579946	0.27116994849462484	0.3339181405241829	0.3414586688988311	0.2694712990340163	0.0719873698648148	0.18699684878556969	0.1544618201132614
Kojima	16	F	24	1.2267013378805418	0.5392089355998756	0.6874924022806662	0.06581072966771029	1.1608906082128314	0.35723775909703265	0.15661259603318053	0.2006251630638521	0.1271669951307154	0.23007076396631726
Kojima	16	H	24	0.269926897203262	-0.05483214999414213	0.32475904719740417	0.04275155468228479	0.22717534252097724	0.2161425237374862	0.12312765076478398	0.09301487297270221	0.11846137602647257	0.09768114771101362
Kojima	16	J	23	0.7242825588369983	0.46204890954973526	0.26223364928726306	0.2258302994083304	0.4984522594286679	0.11380111502346502	0.11314983330887636	0.0006512817145886557	0.08068801373942877	0.033113101284036245
Kojima	16	L	24	1.0902521598925559	0.238650146299523	0.8516020135930329	0.43017077031337125	0.6600813895791846	0.5026279905071304	0.43130726584760604	0.07132072465952433	0.16493202058195547	0.3376959699251749
Kojima	16	N	24	0.8029129834855446	0.27144157974426414	0.5314714037412804	0.11225027489035488	0.6906627085951897	0.06322181736504043	0.12258272321516354	-0.059360905850123116	-0.09988976815812911	0.16311158552316954
ASME30	32	1	15	1.219366646158473	0.1582968014122186	1.0610698447462543	0.056561932014122296	1.1628047141443507	0.9599657696146173	0.1017451630986448	0.8582206065159725	0.08571976071177928	0.8742460089028381
ASME30	32	2	15	0.7089817786873395	0.04900465084683571	0.6599771278405038	0.16609237238764826	0.5428894062996912	0.8301626527223182	0.30305998123473893	0.5271026714875793	0.4188034150301452	0.411359237692173
ASME30	32	3	15	0.6860096388091326	0.023919899543028	0.6620897392661046	-0.06196245082205608	0.7479720896311887	0.8470651035580596	0.304878817746372	0.5421862858116877	0.6188514951968328	0.22821360836122684
ASME30	32	4	15	0.9513679772443155	-0.038426752959785926	0.9897947302041015	-0.03331620214012659	0.9846841793844421	0.8415163671015139	0.4674862894984052	0.3740300776031087	0.5654577081456016	0.2760586589559123
ASME30	32	5	15	0.707090200172909	0.16263666102494417	0.5444535391479648	0.027737728471522154	0.6793524717013869	0.379901890865297	0.3621175627584413	0.017784328106855707	0.3579711337874605	0.021930757077836538
ASME30	32	6	15	1.3699153162858257	0.0796741626679328	1.290241153617893	-0.037139297005054764	1.4070546132908806	0.022399248966962524	0.2729752953057301	-0.25057604633876757	0.3036429664368431	-0.2812437174698805
ASME30	32	7	15	0.7411719057115176	0.039491504048678454	0.7016804016628392	0.22853868639723054	0.5126332193142871	0.5136839149128213	0.19435869358365032	0.31932522132917096	0.49279990779222654	0.02088400712059474
ASME30	32	8	15	0.9562667593445191	-0.03670021490670598	0.992966974251225	0.0009431867482020925	0.9553235725963171	0.838012444428203	-0.11340360714987135	0.9514160515780743	0.2884733969943321	0.5495390474338708
ASME30	32	9	15	0.8686130864942694	0.07009997701146999	0.7985131094827994	0.07749433843258137	0.791118748061688	0.6619487086973211	0.1945510244001167	0.4673976842972044	0.2735988286065771	0.38834988009074406
ASME30	32	10	15	0.13429517266194155	0.07342689872665614	0.060868273935285405	0.0705892324468618	0.06370594021507975	0.06674898720091457	0.4881395086036013	-0.42139052140268674	-0.2393093615900426	0.30605834879095717
Kojima	32	B	24	1.3930471302594116	0.5718586076245163	0.8211885226348953	0.2550311310872842	1.1380159991721275	0.2918421288001167	0.15186128012973457	0.1399808486703821	0.11078738725395502	0.18105474154616163
Kojima	32	D	24	0.7428218936869012	0.2487797988134636	0.49404209487343764	0.27116994849462484	0.4716519451922764	0.3196976108131148	0.27006720824125313	0.04963040257186169	0.15599345440762796	0.16370415640548686
Kojima	32	F	24	1.298156024092572	0.5295794137483034	0.7685766103442686	0.06581072966771029	1.2323452944248618	0.3349616960907451	0.15034906665931225	0.18461262943143286	0.10354971412134097	0.23141198196940416
Kojima	32	H	24	0.604205389414468	0.05891621544056406	0.545289173973904	0.04275155468228479	0.5614538347321832	0.2706618485576309	0.11516050187419424	0.15550134668343668	0.1083618240373307	0.16230002452030023
Kojima	32	J	23	0.9556852877584738	0.6915243823762501	0.2641609053822237	0.2258302994083304	0.7298549883501434	0.06289003984027773	0.06344275369078271	-0.0005527138505049822	0.041350629311866935	0.021539410528410796
Kojima	32	L	24	1.017793386315863	0.13573772976882412	0.8820556565470389	0.43017077031337125	0.5876226160024918	0.45620271265950735	0.3673655868862033	0.08883712577330405	0.1252950250748859	0.3309076875846214
Kojima	32	N	24	0.8683459768905019	0.29633765573222987	0.572008321158272	0.11225027489035488	0.756095702000147	0.046824420830421466	0.0876402119012335	-0.040815791070812034	-0.08346889556999969	0.13029331640042116
ASME30	64	1	15	1.109538208195824	0.13741339376925682	0.9721248144265673	0.056561932014122296	1.0529762761817016	0.4407292331056186	0.0745696197299261	0.3661596133756925	0.053376394474019845	0.38735283863159875
ASME30	64	2	15	0.8948166216747062	0.035231477866479434	0.8595851438082268	0.16609237238764826	0.7287242492870579	0.8301771334026246	0.30560384776558014	0.5245732856370444	0.4205345697094001	0.40964256369322444
ASME30	64	3	15	0.7872375355612863	0.014919275626930082	0.7723182599343562	-0.06196245082205608	0.8491999863833424	0.8124445879164995	0.3051537137075202	0.5072908742089793	0.5662594174070331	0.24618517050946642
ASME30	64	4	15	1.1260723993161832	0.042851578228017946	1.0832208210881653	-0.03331620214012659	1.1593886014563097	0.8455545832777925	0.44982166282369296	0.3957329204540996	0.5648950474580481	0.28065953581974445
ASME30	64	5	15	0.8790194886165213	0.14130047076534294	0.7377190178511784	0.027737728471522154	0.8512817601449992	0.3745356045055167	0.3182149771333932	0.05632062737212351	0.31193181497335276	0.06260378953216394
ASME30	64	6	15	1.4742715486296611	0.11692669720722529	1.3573448514224358	-0.037139297005054764	1.511410845634716	0.08062810311115567	0.2534701943978882	-0.17284209128673253	0.2799531056281773	-0.19932500251702165
ASME30	64	7	15	0.8876687296450285	0.06359596445065087	0.8240727651943777	0.22853868639723054	0.659130043247798	0.5260540837741152	0.18143023798430277	0.3446238457898124	0.4751688869270795	0.05088519684703574
ASME30	64	8	15	0.962545006817352	-0.004990701323628946	0.967535708140981	0.0009431867482020925	0.96160182006915	0.8150886663392539	-0.12312651793875354	0.9382151842780074	0.25878414394057114	0.5563045223986828
ASME30	64	9	15	1.047428695858891	0.10190564053618736	0.9455230553227036	0.07749433843258137	0.9699343574263096	0.6582665114200543	0.20262442006767062	0.4556420913523837	0.25708872570370056	0.40117778571635376
ASME30	64	10	15	0.22543363233326238	0.019727983279156414	0.20570564905410596	0.0705892324468618	0.15484439988640059	0.06111453986120838	0.430076386805511	-0.3689618469443027	-0.2215107226061822	0.2826252624673906
Kojima	64	B	24	1.3872852668138156	0.534157845561585	0.8531274212522306	0.2550311310872842	1.1322541357265314	0.29865288073817253	0.17224404489720327	0.12640883584096926	0.09945421374310633	0.19919866699506622
Kojima	64	D	24	0.9061261881631024	0.3053249604757087	0.6008012276873937	0.27116994849462484	0.6349562396684776	0.286280150734798	0.23207311108763448	0.05420703964716353	0.1286027317125998	0.1576774190221982
Kojima	64	F	24	1.3523922042145866	0.5454866932011516	0.806905511013435	0.06581072966771029	1.2865814745468764	0.3167767883377653	0.11747272554545975	0.19930406279230556	0.08362371091919923	0.23315307741856606
Kojima	64	H	24	0.5759238737754601	0.32069659727251426	0.2552272765029458	0.04275155468228479	0.5331723190931753	0.25069158011243375	0.11346996079267019	0.13722161931976357	0.10179398586670531	0.14889759424572846
Kojima	64	J	23	1.019607498340229	0.5021247616793001	0.5174827366609289	0.2258302994083304	0.7937771989318986	0.03819336763361248	0.031802017273434936	0.0063913503601775445	0.012657260964185338	0.02553610666942714
Kojima	64	L	24	1.0054723813588498	0.05250446265424955	0.9529679187046002	0.43017077031337125	0.5753016110454785	0.43615965447395055	0.3304111672440976	0.10574848722985297	0.10868699786623277	0.3274726566077178
Kojima	64	N	24	0.9551298726421992	0.4518295257475951	0.503300346894604	0.11225027489035488	0.8428795977518443	0.07486162560806903	0.08627621829216292	-0.011414592684093894	-0.06919301212632495	0.14405463773439398
