## Supplementary material for "Falsifiable substitution tests reveal task-structured neural evidence for auditory attention": Derived_Result_Verification_Archive: 09_Claim_Evidence_Ledger.csv

claim_id	manuscript_location	claim_text	evidence_file	evidence_file_sha256	value_path	value	evidence_status	interpretive_boundary
PB-N	Results 1	Three internally specified projection-breadth tests included 41 participants.	04_Final_Results/Projection_Breadth_Synthesis_Results.json	08126b1f47eeec873214b2f8183b1b137a6ffb1837e71f4a6ac02949ef3ee524	ledger_indexed_claim_values.PB-N.value	41	secondary evaluation-set synthesis	Do not include the eight discovery participants.
PB-POS	Results 1	Thirty-two of 41 participants improved.	04_Final_Results/Projection_Breadth_Synthesis_Results.json	08126b1f47eeec873214b2f8183b1b137a6ffb1837e71f4a6ac02949ef3ee524	ledger_indexed_claim_values.PB-POS.value	32	secondary evaluation-set synthesis	Participant count, not independent-study count.
PB-GAIN	Results 1	The study-equal accuracy gain was 0.020117.	04_Final_Results/Projection_Breadth_Synthesis_Results.json	08126b1f47eeec873214b2f8183b1b137a6ffb1837e71f4a6ac02949ef3ee524	ledger_indexed_claim_values.PB-GAIN.value	0.02011731550973753	secondary synthesis	A modest accuracy gain; not a theorem or mechanism estimate.
PB-CI	Results 1	Projection-breadth gain 95% interval.	04_Final_Results/Projection_Breadth_Synthesis_Results.json	08126b1f47eeec873214b2f8183b1b137a6ffb1837e71f4a6ac02949ef3ee524	ledger_indexed_claim_values.PB-CI.value	[0.01248319183366089,0.02790497283303386]	secondary synthesis	Stratified participant bootstrap.
PB-CONJ	Results 1	Replicability-conjunction P was 0.011719.	04_Final_Results/Projection_Breadth_Synthesis_Results.json	08126b1f47eeec873214b2f8183b1b137a6ffb1837e71f4a6ac02949ef3ee524	ledger_indexed_claim_values.PB-CONJ.value	0.01171875	conservative conjunction	Maximum of the three internally specified one-sided P values.
KITE-CONF	Results 1	Participant-disjoint KITE-ST bank gain was 0.054398 AUC.	04_Final_Results/High_Density_Direction_Delay_Structure_Results.json	328d1efacc61ec5dd6ba3da9a85f96ef9b65327674290990174afb49725db28f	ledger_indexed_claim_values.KITE-CONF.value	0.05439814814814816	within-site independent-participant confirmation	Not an independent-site confirmation.
KITE-TOPO	Results 1	Physical topology exceeded 15 capacity-matched mappings by 0.077836 AUC.	04_Final_Results/High_Density_Direction_Delay_Structure_Results.json	328d1efacc61ec5dd6ba3da9a85f96ef9b65327674290990174afb49725db28f	ledger_indexed_claim_values.KITE-TOPO.value	0.0778356481481482	post-primary finalized mechanism-oriented test	Reliability-profile stability subclaim failed and must not be implied.
CONT-N	Results 2	Continuous listener transport included 43 participants.	04_Final_Results/Continuous_Speech_Cross_Listener_Transport_Results.json	2e7d98a1d3c76eb84949c87d26077fd5ac076b688aef66e09f73abb089c30c1a	ledger_indexed_claim_values.CONT-N.value	43	finalized cross-dataset experiment	Three previously available public datasets, not pristine unseen datasets.
CONT-DIRECTIONS	Results 2	There were 86 A-to-B or B-to-A transport directions.	04_Final_Results/Continuous_Speech_Cross_Listener_Transport_Results.json	2e7d98a1d3c76eb84949c87d26077fd5ac076b688aef66e09f73abb089c30c1a	ledger_indexed_claim_values.CONT-DIRECTIONS.value	86	finalized cross-dataset experiment	Two directions per participant; not 86 independent participants.
F1	Results 2	Static own-listener profile rank advantage was 0.167623.	04_Final_Results/Continuous_Speech_Cross_Listener_Transport_Results.json	2e7d98a1d3c76eb84949c87d26077fd5ac076b688aef66e09f73abb089c30c1a	ledger_indexed_claim_values.F1.value	0.16762265512265515	finalized primary endpoint	KITE-ST dataset-specific effect is null; use 'cross-dataset' only.
F2	Results 2	Static physical-mapping profile rank advantage was 0.258611.	04_Final_Results/Continuous_Speech_Cross_Listener_Transport_Results.json	2e7d98a1d3c76eb84949c87d26077fd5ac076b688aef66e09f73abb089c30c1a	ledger_indexed_claim_values.F2.value	0.2586111111111111	finalized primary endpoint	KITE-ST dataset-specific effect is uncertain.
P1	Results 2	Held-speech own-listener versus donor rank advantage was 0.096895.	04_Final_Results/Continuous_Speech_Cross_Listener_Transport_Results.json	2e7d98a1d3c76eb84949c87d26077fd5ac076b688aef66e09f73abb089c30c1a	ledger_indexed_claim_values.P1.value	0.09689484126984127	finalized primary endpoint	Rank advantage, not classification-accuracy gain.
P1-CI	Results 2	Held-speech listener advantage 95% interval.	04_Final_Results/Continuous_Speech_Cross_Listener_Transport_Results.json	2e7d98a1d3c76eb84949c87d26077fd5ac076b688aef66e09f73abb089c30c1a	ledger_indexed_claim_values.P1-CI.value	[0.07097540885040884,0.12406334926647423]	finalized primary endpoint	Three datasets weighted equally.
P2	Results 2	Held-speech physical versus wrong-mapping rank advantage was 0.137109.	04_Final_Results/Continuous_Speech_Cross_Listener_Transport_Results.json	2e7d98a1d3c76eb84949c87d26077fd5ac076b688aef66e09f73abb089c30c1a	ledger_indexed_claim_values.P2.value	0.13710928731762065	finalized primary endpoint	Rank advantage, not classification-accuracy gain.
P2-CI	Results 2	Held-speech mapping advantage 95% interval.	04_Final_Results/Continuous_Speech_Cross_Listener_Transport_Results.json	2e7d98a1d3c76eb84949c87d26077fd5ac076b688aef66e09f73abb089c30c1a	ledger_indexed_claim_values.P2-CI.value	[0.11318882926487094,0.16199961770482602]	finalized primary endpoint	Three datasets weighted equally.
G1	Results 2	Own listener exceeded leave-one-listener mean-profile template by 0.122523.	04_Final_Results/Continuous_Speech_Shared_Template_Results.json	74e3608eeb8e0f32b49330ed261cccb4c29f2c041baa06b17c99b7826e2d8442	ledger_indexed_claim_values.G1.value	0.12252314814814817	finalized post-primary comparator	Supports evidence ranking, not a universal AUC gain.
G2	Results 2	Own listener exceeded leave-one-listener mean-weight template by 0.121947.	04_Final_Results/Continuous_Speech_Shared_Template_Results.json	74e3608eeb8e0f32b49330ed261cccb4c29f2c041baa06b17c99b7826e2d8442	ledger_indexed_claim_values.G2.value	0.1219465488215488	finalized post-primary comparator	Supports evidence ranking, not a universal AUC gain.
TF-KOJ	Results 3	Kojima target-event-excluded parent-error AUC was 0.967772.	04_Final_Results/Target_Event_Exclusion_and_EOG_Comparator_Results.json	e48c0a17924cdbacdbe49818861797cfd75b58245de8743e5d9a6a68d3938879	ledger_indexed_claim_values.TF-KOJ.value	0.9677723721067374	finalized post-primary mechanism-oriented exclusion check	Oracle target removal; not deployable online.
TF-ASME	Results 3	ASME30 target-event-excluded parent-error AUC was 0.965432.	04_Final_Results/Target_Event_Exclusion_and_EOG_Comparator_Results.json	e48c0a17924cdbacdbe49818861797cfd75b58245de8743e5d9a6a68d3938879	ledger_indexed_claim_values.TF-ASME.value	0.9654320987654322	finalized post-primary mechanism-oriented exclusion check	Oracle target removal; not deployable online.
MAP-KOJ	Results 3	Kojima true-binding specificity was 0.399618 AUC.	04_Final_Results/Target_Event_Exclusion_and_EOG_Comparator_Results.json	e48c0a17924cdbacdbe49818861797cfd75b58245de8743e5d9a6a68d3938879	ledger_indexed_claim_values.MAP-KOJ.value	0.3996184199357574	finalized mapping-specificity criterion	Physical grouping compared with matched wrong pairings.
MAP-ASME	Results 3	ASME30 true-binding specificity was 0.240547 AUC.	04_Final_Results/Target_Event_Exclusion_and_EOG_Comparator_Results.json	e48c0a17924cdbacdbe49818861797cfd75b58245de8743e5d9a6a68d3938879	ledger_indexed_claim_values.MAP-ASME.value	0.24054673721340386	finalized mapping-specificity criterion	Physical grouping compared with matched wrong pairings.
EOG-KOJ	Results 3	Kojima target-event-excluded EEG-minus-EOG AUC was 0.322057.	04_Final_Results/Target_Event_Exclusion_and_EOG_Comparator_Results.json	e48c0a17924cdbacdbe49818861797cfd75b58245de8743e5d9a6a68d3938879	ledger_indexed_claim_values.EOG-KOJ.value	0.32205732372693896	finalized EEG–EOG comparison criterion	EOG control does not exclude every possible artifact.
EOG-ASME	Results 3	ASME30 target-event-excluded EEG-minus-EOG AUC was 0.317937.	04_Final_Results/Target_Event_Exclusion_and_EOG_Comparator_Results.json	e48c0a17924cdbacdbe49818861797cfd75b58245de8743e5d9a6a68d3938879	ledger_indexed_claim_values.EOG-ASME.value	0.3179365079365079	finalized EEG–EOG comparison criterion	EOG control does not exclude every possible artifact.
EVENT-ASME	Results 4	ASME30 cross-phase physical effect was 0.935083.	04_Final_Results/Individual_Event_Geometry_Transport_Results.json	c1cef17ef92f8f4ae0e1003901b12e86abe0df8c182264a90065d8aa43a61054	ledger_indexed_claim_values.EVENT-ASME.value	0.9350829397055552	dataset-specific finalized transport	Standardized effect, not AUC.
EVENT-KOJ	Results 4	Kojima cross-run physical effect was 1.014133.	04_Final_Results/Individual_Event_Geometry_Transport_Results.json	c1cef17ef92f8f4ae0e1003901b12e86abe0df8c182264a90065d8aa43a61054	ledger_indexed_claim_values.EVENT-KOJ.value	1.0141333359061693	dataset-specific finalized transport	Standardized effect, not AUC.
EVENT-POS	Results 4	Physical and binding effects, and EEG-minus-EOG contrasts, were positive in 17/17 participants.	04_Final_Results/Individual_Event_Geometry_Transport_Results.json	c1cef17ef92f8f4ae0e1003901b12e86abe0df8c182264a90065d8aa43a61054	ledger_indexed_claim_values.EVENT-POS.value	{"physical_effect":{"positive":17,"total":17},"binding_specificity":{"positive":17,"total":17},"eeg_minus_eog_contrast":{"positive":17,"total":17},"identity_advantage":{"positive":16,"total":17},"mapping_alignment_specificity":{"positive":14,"total":17},"residual_physical_effect":{"positive":17,"total":17},"residual_binding_specificity":{"positive":17,"total":17}}	descriptive cross-study count	Do not perform pooled 17-person inference.
RESID-STATUS	Results 4	Training-only command residualization met all nine internally specified criteria.	04_Final_Results/Command_Identity_Residual_Control_Results.json	e8155a471f18c9e699219aee1519d94e6ad06f4e3f9b0a8896adf9b4b91ff848	ledger_indexed_claim_values.RESID-STATUS.value	true	finalized post-primary control	Residualization uses only outer-training nontarget events.
WEAR-CRITERIA	Results 5	Seven of eight wearable/calibration criteria were satisfied.	04_Final_Results/Wearable_Channels_and_Calibration_Results.json	560e1c80856c536e1974eb5505aa1117b1f9dedca511b1911fc221ce44a26a66	ledger_indexed_claim_values.WEAR-CRITERIA.value	{"W0_integrity":true,"W1_eight_channel_physical":true,"W2_eight_channel_binding":true,"W3_eight_channel_eeg_minus_eog":true,"W4_eight_channel_identity":false,"W5_eight_channel_retention":true,"W6_half_calibration_physical":true,"W7_half_calibration_binding":true}	finalized robustness boundary	W4 eight-channel listener-specific consistency failed.
WEAR-RET-ASME	Results 5	ASME30 eight-channel binding retention was 0.590735.	04_Final_Results/Wearable_Channels_and_Calibration_Results.json	560e1c80856c536e1974eb5505aa1117b1f9dedca511b1911fc221ce44a26a66	ledger_indexed_claim_values.WEAR-RET-ASME.value	0.5907345663953278	finalized robustness analysis	Ratio relative to 64-channel binding effect.
WEAR-RET-KOJ	Results 5	Kojima eight-channel binding retention was 0.768500.	04_Final_Results/Wearable_Channels_and_Calibration_Results.json	560e1c80856c536e1974eb5505aa1117b1f9dedca511b1911fc221ce44a26a66	ledger_indexed_claim_values.WEAR-RET-KOJ.value	0.7685002429651567	finalized robustness analysis	Ratio relative to 64-channel binding effect.
ASME-EVAL6-N	Methods 3	ASME30 participant 6 contributed 15 flat-decoder test trials.	04_Final_Results/Target_Event_Exclusion_and_EOG_Comparator_Results.json	e48c0a17924cdbacdbe49818861797cfd75b58245de8743e5d9a6a68d3938879	ledger_indexed_claim_values.ASME-EVAL6-N.value	15	outcome-defined AUC evaluability; reported transparently	Trial count alone does not determine AUC evaluability.
ASME-EVAL6-COR	Methods 3	All 15 flat predictions for ASME30 participant 6 were parent-correct.	04_Final_Results/Target_Event_Exclusion_and_EOG_Comparator_Results.json	e48c0a17924cdbacdbe49818861797cfd75b58245de8743e5d9a6a68d3938879	ledger_indexed_claim_values.ASME-EVAL6-COR.value	15	outcome-defined AUC evaluability; reported transparently	This perfect parent-level count does not imply perfect child-command decoding.
ASME-EVAL6-ERR	Methods 3	ASME30 participant 6 had zero parent-error trials, so parent-error AUC was undefined.	04_Final_Results/Target_Event_Exclusion_and_EOG_Comparator_Results.json	e48c0a17924cdbacdbe49818861797cfd75b58245de8743e5d9a6a68d3938879	ledger_indexed_claim_values.ASME-EVAL6-ERR.value	0	outcome-defined AUC evaluability; reported transparently	Undefined AUC is not missing data; the exploratory all-participant mapping contrast is reported separately in SI Appendix.
