## Supplementary material for "Falsifiable substitution tests reveal task-structured neural evidence for auditory attention": Derived_Result_Verification_Archive: 10_File_Manifest.csv

file	bytes	sha256
00_README.md	4845	cfa49cf20f51e1168efc06280a8f9fd6750f5498f7fd5bc047c169319583cc47
01_Result_Map.csv	3149	66b13917876d6c39581047a166b8f5212c3525a0c17df13e86b53551e95c8be3
02_Dataset_Citations_and_Licenses.csv	2891	67531d072219c8b169e26e184fc7ce7133685bc3e151af56f7d2ba388d3a0806
02_Dataset_Citations_and_Licenses.json	4243	5aed27ca0d7e11a0cd1e5d9fd76cc74348163f9eed08d3321c420656fe393a78
03_Derived_Data/Command_Identity_Residual_Participant_Results.csv	4576	919abdb045ee098c9a31e58e855061036d26494c1b3fccce43e0d374b7d57149
03_Derived_Data/Continuous_Speech_Shared_Template_Direction_Endpoints.csv	13430	e36893afe288c014bd5d16f470401aa8bbbf9ef36a5def37706c9f0b39b008c2
03_Derived_Data/Continuous_Speech_Shared_Template_Participant_Endpoints.csv	6335	f614990b280ce11e875e33631ab60b23c65a998115e304aa130d3bce54ca9957
03_Derived_Data/Continuous_Speech_Transport_Direction_Endpoints.csv	20214	35028602c05caf5c26125953f04b29c6ef3ef3e4290b85efb1a76312732d06a6
03_Derived_Data/Continuous_Speech_Transport_Participant_Endpoints.csv	9217	bc23c493d7d64cd5a1c72b01fb234bf30255805179408089f6fc658a8df88b82
03_Derived_Data/High_Density_Direction_Delay_Confirmation_Participants.json	4937	349a312311b5bc736005f8c025b047c7a7ba605b6be65acd767928583734f8e9
03_Derived_Data/High_Density_Direction_Delay_Main_Cohort_Endpoints.csv	716	0bd9352e60144459f6f48e0cb5d35c768a730f28a9104c47579fed6563de2d2d
03_Derived_Data/High_Density_Direction_Delay_Topology_Control_Participants.json	4870	84b8ad982d2503d4113f2316d1fc8cb74cda96f2d2eae0dbb6e26f9e0ad5857b
03_Derived_Data/Individual_Event_Geometry_Participant_Metrics.csv	5138	d8668ae3636319fe52a8ece1ef05020f2614a5cedaad22403cec730e815c85f1
03_Derived_Data/Projection_Breadth_DTU_Participants.csv	1961	069070cdece7c32111798d8590fe0a0fa012403fde0db636b380834e5f73bf3d
03_Derived_Data/Projection_Breadth_EarSAAD_Participants.csv	1655	7b024979338c40287390e0b82bd5b773155de1b7a400eacf740bf17b6666730f
03_Derived_Data/Projection_Breadth_KUL_Participants.csv	1526	58e1f2319be77ebda39ac8d617f7bbea5a96de4a60e3b7e7886aa9a5297b3df4
03_Derived_Data/Projection_Breadth_Three_Study_Synthesis.csv	846	454ee3581364eab679fc3b3246e16a6e4bfe8e81b5768a376a9023bcde86878f
03_Derived_Data/Target_Event_Exclusion_ASME30_All_Participants_Auxiliary.csv	1487	df6dd6470ac49aeeebfb1eb0ad5db2304048c60cd1dc8764f25da58efda425ae
03_Derived_Data/Target_Event_Exclusion_Participant_Results.csv	3047	a9dbbcf8f433483821d3fede4baf3bd8c5d2c28d6112f0cc7dc665344808028f
03_Derived_Data/Wearable_Channels_Calibration_Curve.csv	2407	44b32879b68d0b18446ef065c02ab99bfd2985abf3061b4244ed4e6dfd0a0cf1
03_Derived_Data/Wearable_Channels_Channel_Count_Curve.csv	6131	5d50f0c82c64ca218a7378cbc3fac4a5f2dde03ef21521580e236dab8db41a04
03_Derived_Data/Wearable_Channels_Participant_Metrics.csv	14684	fea63eca9900a0559ddd11d461f06d3e3bd9a9de12bb6e5a857bd84eb5a24c09
04_Final_Results/Command_Identity_Residual_Control_Results.json	199567	e8155a471f18c9e699219aee1519d94e6ad06f4e3f9b0a8896adf9b4b91ff848
04_Final_Results/Continuous_Speech_Cross_Listener_Transport_Results.json	10996	2e7d98a1d3c76eb84949c87d26077fd5ac076b688aef66e09f73abb089c30c1a
04_Final_Results/Continuous_Speech_Shared_Template_Results.json	5084	74e3608eeb8e0f32b49330ed261cccb4c29f2c041baa06b17c99b7826e2d8442
04_Final_Results/High_Density_Direction_Delay_Structure_Results.json	5556	328d1efacc61ec5dd6ba3da9a85f96ef9b65327674290990174afb49725db28f
04_Final_Results/Individual_Event_Geometry_Transport_Results.json	46766	c1cef17ef92f8f4ae0e1003901b12e86abe0df8c182264a90065d8aa43a61054
04_Final_Results/Projection_Breadth_Synthesis_Results.json	4213	08126b1f47eeec873214b2f8183b1b137a6ffb1837e71f4a6ac02949ef3ee524
04_Final_Results/Target_Event_Exclusion_and_EOG_Comparator_Results.json	64264	e48c0a17924cdbacdbe49818861797cfd75b58245de8743e5d9a6a68d3938879
04_Final_Results/Wearable_Channels_and_Calibration_Results.json	53028	560e1c80856c536e1974eb5505aa1117b1f9dedca511b1911fc221ce44a26a66
05_Audit_Results/Final_Analysis_Protocols/Protocol_1_Projection_Breadth.md	434	78998be5433a9324f31a5b92818d67a507f1c1382abec83602e6c9e2ecf2391f
05_Audit_Results/Final_Analysis_Protocols/Protocol_2_High_Density_Direction_Delay.md	411	3c9f6d99ff161f44796812bcfb78c847ae72c853d7ca357313deaa50f90406b5
05_Audit_Results/Final_Analysis_Protocols/Protocol_3_Continuous_Cross_Listener_Transport.md	431	9e670de44f2d11b377f1d15b96bd6f677db20a79ab725c3111b522b346cf6527
05_Audit_Results/Final_Analysis_Protocols/Protocol_4_Event_Hierarchy_and_Target_Exclusion.md	524	4cb37f45720bbd548f7a3a0be5f863eed69489e26f26b83016ccbf7c792fb70d
05_Audit_Results/Final_Analysis_Protocols/Protocol_5_Individual_Event_Geometry_and_Command_Residual.md	449	71c5dc75949d422327d7dd4187451112e058d412855a5b9b87a3034dca749ae8
05_Audit_Results/Final_Analysis_Protocols/Protocol_6_Wearable_Channels_and_Calibration.md	475	a36417e0be3600c266a2aa6b23223f4bc6fc7dffa612073bc9932b46ff76c165
05_Audit_Results/Primary_Analysis_Audit_Summary.json	1233	a7ff2accde28a33b17068580e74af7253c4e7db1077631d93304f1a50182def0
06_Current_Figures/Figure1_Evidence_Attribution_Framework.pdf	29081	3d4fef8340a2e9a1e1ab15db28e6c2e258105e4fc5d9beb052acbeab095afc5e
06_Current_Figures/Figure1_Evidence_Attribution_Framework.png	516912	236c3b1a37cb2ec276cac89d31cb8700604695de2c95a6f47f9955c80079c0ac
06_Current_Figures/Figure1_Evidence_Attribution_Framework.svg	151602	30ccbd789e76da6d25274fe31efe7224d12657b3844d9372a8afce32221a5920
06_Current_Figures/Figure2_Continuous_Speech_Direction_Delay.pdf	32219	532810ecac84ac1dabe5710725c4018409827366eccba551cab3686a430831ae
06_Current_Figures/Figure2_Continuous_Speech_Direction_Delay.png	511784	57581bf2961aede546629799a31b6162ab225382e966123214c0c9821fcfc7c7
06_Current_Figures/Figure2_Continuous_Speech_Direction_Delay.svg	147010	bcaa8b6d3d72cf3fd4eee96a6ec3a3078066900f35b29d169733b2c08ca0218c
06_Current_Figures/Figure3_Continuous_Speech_Transport.pdf	39622	9ee472b939a677c7bb820bef2e956fbfc35218fc918521c46d9da51da4f4dcc9
06_Current_Figures/Figure3_Continuous_Speech_Transport.png	546823	1e0456f09de6cab3651df7ffb401f93debca162a679eb49c04a7c6bda7fc88b8
06_Current_Figures/Figure3_Continuous_Speech_Transport.svg	196922	188855493c61e3e45a86d39a89e1fc816f41c18c3e682b2528e53b80cd6b7d7c
06_Current_Figures/Figure4_Target_Event_Excluded_Parent_Decoding.pdf	32600	a7ff97cfa232144c5f63c4ef559038cd7991c336c6f394c570ff1f20016816e6
06_Current_Figures/Figure4_Target_Event_Excluded_Parent_Decoding.png	344692	481f9a53eff297b9eef09a1ada4eaf3c6d98bc69f3c838bda60444806164ffd0
06_Current_Figures/Figure4_Target_Event_Excluded_Parent_Decoding.svg	129846	d1ab24488913c2d80ce0b26dedc9cfb1f64417290bd3fbac96d86df95c71a966
06_Current_Figures/Figure5_Event_Geometry_Transport.pdf	39516	2737d72a8475ce20d1a04c53e149c30c710cf300dd03f5093af68f12f557a111
06_Current_Figures/Figure5_Event_Geometry_Transport.png	448441	08a20fee9082e19c892548ddec17787450cb826a2be23911dabea5215d9339bc
06_Current_Figures/Figure5_Event_Geometry_Transport.svg	178174	e299c06ceae00dcf3f574d40d09bd7d2cd3cdd9f24e61d6a8dcfd67672c82e6a
06_Current_Figures/Figure6_Channels_and_Calibration_Boundaries.pdf	28388	805af42e88668b96631790f9345502bae4ea4d01588d4a4fb3e2d3ebc032782d
06_Current_Figures/Figure6_Channels_and_Calibration_Boundaries.png	315000	a03aa0f1fb7cd6d5861c2f1f6caac0e4b793f0cec58ebe6a6b252a41ff4ec261
06_Current_Figures/Figure6_Channels_and_Calibration_Boundaries.svg	113176	d9436c8f3ee8230c185a7673ceea91b2c0800f242b4b38a75107dc317678551a
07_Analysis_Code/Check_33_Ledger_Indexed_Claims.py	3786	656881fe4c8f70e1c71a28e590c06fe4eb8fa260630c1aa048d651950396e04c
07_Analysis_Code/Check_Core_Means_MATLAB.m	1023	b208fb87d124ba5a3ed597de60d0fd776afb09b093e4ab50f98877ec55654d2d
07_Analysis_Code/Check_Core_Means_R.R	1305	6370ce570c20fadca1711e60355e994329bf658455649f796036d35db1529594
07_Analysis_Code/Generate_Article_Figures.py	40470	d07fdc6b61c257fa3bf73612694fb6e0e176ec05d946f056e4031bb4fbc42b7f
07_Analysis_Code/Independent_Derived_Results_Audit.py	16033	d80a3ee03040b2e12f3ceb92a73e1b0732b56fa8c56c7c9e0f17606e501cdb4f
07_Analysis_Code/Python_Environment.txt	309	2a27295adf3540b87475163082d1de390d6c7cf5e60d4663446999eda98dfa1a
07_Analysis_Code/Validate_Package_Integrity.py	3507	5c885cd4fa8a40c68198c83eaa27a8ffbc5cf705a027b693fa536dd8a0e7afc0
08_Generated_Outputs/Independent_Derived_Results_Audit.json	73804	d7ffb0eb25ca547bd9586a7ed9162075b30cd7c3dc5e63775d76c0219906354a
08_Generated_Outputs/Ledger_Indexed_Claim_Check.json	5203	741ded825cc9d08f967a57a707f43ab5b41d7baa0e8ca574b7606d3b958e3476
08_Generated_Outputs/Package_Safety_Audit.json	408	8aee7479d58381a8a6dcb63c9cb3e89d1069b9a36375dce10c44f355a5823deb
09_Claim_Evidence_Ledger.csv	12775	414976ce0daccbe1f977d3dee8d6771d00704d0702678633460d831f56bf7a90
09_Claim_Evidence_Ledger.json	21895	41f3464ffcf0a85940368088c6313c01aad7c5fa9b683aa6988ae632e13e5cbf
11_Licenses/Derived_Data_License_Notice.txt	478	222850f0ba44690c966f49d96a0443cb744bea7585f287214c27501f5b994d41
11_Licenses/LICENSE_Code_MIT.txt	1085	e845fc16724734e48b1989f219c07db2b1e9265e8f4286801efa834ceeb725d0
11_Licenses/LICENSE_Documentation_CC_BY_4.0.txt	325	ef9b762fb322c270fe69f4d79896dbf93c0f7aafacf4c84ca962b48120606f12
